# PG-MLD: Physics-Guided Molecular Representation Learning via Dynamic 3D Trajectory Distillation

**DOI:** 10.64898/2026.07.29.741404

**Authors:** Zihe Liu, Zhonghan Wu, Zhuo Chen, Xin Gao, Bin Yu

## Abstract

Molecular representation learning underpins molecular property prediction and drug design by capturing molecular structure–property relationships. SMILES-based molecular language models learn chemical semantics from large-scale unlabeled data and support efficient inference. However, the one-dimensional nature of SMILES constrains their ability to capture 3D geometry and conformational evolution, whereas 3D molecular models require conformer generation and substantial computational resources. To bridge this gap, we propose PG-MLD, a dynamic 3D-to-1D physical knowledge distillation paradigm for molecular representation learning. PG-MLD constructs a dynamic 3D physical teacher by combining equivariant geometric encoding with Liquid Time-Constant modeling to capture 3D geometry, atom-level electronic descriptors, and conformational evolution. PG-MLD subsequently distills the learned trajectory knowledge into SMILES-based students through atom- and molecule-level representation alignment and cross-modal contrastive learning, with masked language modeling retained where supported. The distilled students perform downstream tasks using only SMILES, without conformer generation or molecular dynamics simulations. Experiments on MoleculeNet show that PG-MLD improves overall property prediction performance across three molecular language student architectures while maintaining SMILES-only inference. The learned representations also encode 3D geometry and conformational dynamics more effectively, demonstrating that dynamic 3D physical knowledge can be transferred to SMILES-based molecular language models with different architectures.
