## Supplementary material for "PG-MLD: Physics-Guided Molecular Representation Learning via Dynamic 3D Trajectory Distillation": Code and Data: esol.csv

smiles	y
OCC3OC(OCC2OC(OC(C#N)c1ccccc1)C(O)C(O)C2O)C(O)C(O)C3O	1.0880883734583062
Cc1occc1C(=O)Nc2ccccc2	-0.11925394929238488
CC(C)=CCCC(C)=CC(=O)	0.47248695197672846
c1ccc2c(c1)ccc3c2ccc4c5ccccc5ccc43	-2.3001054967116175
c1ccsc1	0.8208505470787065
c2ccc1scnc1c2	0.7397247783563281
Clc1cc(Cl)c(c(Cl)c1)c2c(Cl)cccc2Cl	-2.037639774374511
CC12CCC3C(CCc4cc(O)ccc34)C2CCC1O	-0.9448279486436482
ClC4=C(Cl)C5(Cl)C3C1CC(C2OC12)C3C4(Cl)C5(Cl)Cl	-1.5461130579977473
COc5cc4OCC3Oc2c1CC(Oc1ccc2C(=O)C3c4cc5OC)C(C)=C	-0.6537296020515841
O=C1CCCN1	1.9661555172769907
Clc1ccc2ccccc2c1	-0.5201106888617842
CCCC=C	0.1766165013421717
CCC1(C(=O)NCNC1=O)c2ccccc2	0.1957049175121431
CCCCCCCCCCCCCC	-2.343054433094053
CC(C)Cl	0.7826737147387638
CCC(C)CO	1.2312514947330917
N#Cc1ccccc1	0.9783299804809706
CCOP(=S)(OCC)Oc1cc(C)nc(n1)C(C)C	-0.28150548673714193
CCCCCCCCCC(C)O	0.05254179623735768
Clc1ccc(c(Cl)c1)c2c(Cl)ccc(Cl)c2Cl	-2.090132918841932
O=c2[nH]c1CCCc1c(=O)n2C3CCCCC3	-0.7367642123909591
CCOP(=S)(OCC)SCSCC	-0.5057943767343059
CCOc1ccc(NC(=O)C)cc1	0.3340959347444358
CCN(CC)c1c(cc(c(N)c1N(=O)=O)C(F)(F)F)N(=O)=O	-1.1548005265133334
CCCCCCCO	0.5917895530390497
Cn1c(=O)n(C)c2nc[nH]c2c1=O	0.7922179228237495
CCCCC1(CC)C(=O)NC(=O)NC1=O	0.6628939032721932
ClC(Cl)=C(c1ccc(Cl)cc1)c2ccc(Cl)cc2	-1.8372114045898114
CCCCCCCC(=O)OC	-0.05721659673997787
CCc1ccc(CC)cc1	-0.33399863120456325
CCOP(=S)(OCC)SCSC(C)(C)C	-0.8135950874750947
COC(=O)Nc1cccc(OC(=O)Nc2cccc(C)c2)c1	-0.8374556076875588
ClC(=C)Cl	0.6729153217614282
Cc1cccc2c1Cc3ccccc32	-1.0354979254510122
CCCCC=O	1.0499115411183633
N(c1ccccc1)c2ccccc2	-0.21660487175923912
CN(C)C(=O)SCCCCOc1ccccc1	-0.4184648727566867
CCCOP(=S)(OCCC)SCC(=O)N1CCCCC1C	-0.5248827929042774
CCCCCCCI	-0.8398416597088052
c1c(Cl)cccc1c2ccccc2	-0.8732463880062553
OCCCC=C	1.3839588240928629
O=C2NC(=O)C1(CCC1)C(=O)N2	0.665757165697689
CC(C)C1CCC(C)CC1O	0.24819806197956462
CC(C)OC=O	1.1548978300532062
CCCCCC(C)O	0.7158642581438638
CC(=O)Nc1ccc(Br)cc1	-0.015699291570290194
c1ccccc1n2ncc(N)c(Br)c2(=O)	-0.036696549357258544
COC(=O)C1=C(C)NC(=C(C1c2ccccc2N(=O)=O)C(=O)OC)C	-0.815981139496341
c2c(C)cc1nc(C)ccc1c2	0.5297522004866427
CCCCCCC#C	-0.2910496948221276
CCC1(C(=O)NC(=O)NC1=O)C2=CCCCC2	0.41999380750930715
c1ccc2c(c1)ccc3c4ccccc4ccc23	-2.389343842306234
CCC(C)n1c(=O)[nH]c(C)c(Br)c1=O	0.25153853480930943
Clc1cccc(c1Cl)c2c(Cl)c(Cl)cc(Cl)c2Cl	-2.6484690918135954
Cc1ccccc1O	1.1596699340956989
CC(C)CCC(C)(C)C	-0.9543721567286337
Cc1ccc(C)c2ccccc12	-0.5201106888617842
Cc1cc2c3ccccc3ccc2c4ccccc14	-1.6797319711875471
CCCC(=O)C	1.3648704079228915
Clc1cc(Cl)c(Cl)c(c1Cl)c2c(Cl)c(Cl)cc(Cl)c2Cl	-2.9109348141507025
CCCOC(=O)CC	1.064227853245842
CC34CC(O)C1(F)C(CCC2=CC(=O)C=CC12C)C3CC(O)C4(O)C(=O)CO	-0.30059390290711335
Nc1ccc(O)cc1	1.0737720613308277
O=C(Cn1ccnc1N(=O)=O)NCc2ccccc2	0.11457914878976468
OC4=C(C1CCC(CC1)c2ccc(Cl)cc2)C(=O)c3ccccc3C4=O	-1.374794522872254
CCNc1nc(Cl)nc(n1)N(CC)CC	-0.4819338565218414
NC(=O)c1cnccn1	1.1372410450959827
CCC(Br)(CC)C(=O)NC(N)=O	0.1766165013421717
Clc1ccccc1c2ccccc2Cl	-1.0593584456634764
O=C2CN(N=Cc1ccc(o1)N(=O)=O)C(=O)N2	-0.1574307816323277
Clc2ccc(Oc1ccc(cc1)N(=O)=O)c(Cl)c2	-1.1500284224708406
CC1(C)C2CCC1(C)C(=O)C2	0.520207992401657
O=C1NC(=O)NC(=O)C1(CC=C)c1ccccc1	0.3250289370636993
CCCCC(=O)OCC	0.3818169751693643
CC(C)CCOC(=O)C	0.5392964085716284
O=C1N(COC(=O)CCCCC)C(=O)C(N1)(c2ccccc2)c3ccccc3	-1.3533200546810362
Clc1cccc(c1)c2cc(Cl)ccc2Cl	-1.4124941448079473
CCCBr	0.6299663853789925
CCCC1COC(Cn2cncn2)(O1)c3ccc(Cl)cc3Cl	-0.21135555731249714
COP(=S)(OC)SCC(=O)N(C)C=O	0.503505628252932
Cc1ncnc2nccnc12	1.2331603363500887
NC(=S)N	1.6082477140900269
Cc1ccc(C)cc1	0.1336675649597361
CCc1ccccc1CC	-0.10970974120739917
ClC(Cl)(Cl)C(Cl)(Cl)Cl	-0.2958217988646204
CC(C)C(C(=O)OC(C#N)c1cccc(Oc2ccccc2)c1)c3ccc(OC(F)F)cc3	-1.8257583548878284
CCCN(=O)=O	1.0737720613308277
CC(C)C1CCC(C)CC1=O	0.3340959347444358
CCN2c1cc(Cl)ccc1NC(=O)c3cccnc23	-1.1023073820459124
O=N(=O)c1c(Cl)c(Cl)ccc1	-0.20515182205725627
CCCC(C)C1(CC=C)C(=O)NC(=S)NC1=O	-0.19560761397227056
c1ccc2c(c1)c3cccc4cccc2c34	-1.4077220407654545
CCCOC(C)C	0.8160784430362137
Cc1cc(C)c2ccccc2c1	-0.5916922494991772
CCC(=C(CC)c1ccc(O)cc1)c2ccc(O)cc2	-0.48670596056433457
c1(C#N)c(Cl)c(C#N)c(Cl)c(Cl)c(Cl)1	-1.2359262952357117
Clc1ccc(Cl)c(c1)c2ccc(Cl)c(Cl)c2	-2.004235046077061
C1OC1c2ccccc2	0.6920037379313996
CC(C)c1ccccc1	-0.10493763716490642
CC12CCC3C(CCC4=CC(=O)CCC34C)C2CCC1C(=O)CO	-0.1908355099297778
c2(Cl)c(Cl)c(Cl)c1nccnc1c2(Cl)	-1.135712110343362
C1OC(O)C(O)C(O)C1O	1.641652442387477
ClCCl	1.1548978300532062
CCc1cccc2ccccc12	-0.5344270009892629
COC=O	1.732322419194841
Oc1ccccc1N(=O)=O	0.6251942813364997
Cc1c[nH]c(=O)[nH]c1=O	0.7368615159308324
CC(C)C	0.2386538538945789
OCC1OC(C(O)C1O)n2cnc3c(O)ncnc23	0.8685715875036351
Oc1c(I)cc(C#N)cc1I	-0.26718917460966324
Oc1ccc(Cl)cc1C(=O)Nc2ccc(cc2Cl)N(=O)=O	-0.787348515241384
CCCCC	-0.06198870078247083
c1ccccc1O	1.4555403847302557
Nc3ccc2cc1ccccc1cc2c3	-1.011637405238548
Cn1cnc2n(C)c(=O)[nH]c(=O)c12	0.25153853480930943
c1ccc2cnccc2c1	0.7635852985687924
COP(=S)(OC)SCC(=O)N(C(C)C)c1ccc(Cl)cc1	-0.6594561269025758
CCCCCCc1ccccc1	-1.0307258214085193
Clc1ccccc1c2ccccc2	-0.7109948505614985
CCCC(=C)C	0.009592859854922094
CC(C)C(C)C(C)C	-0.8350695556663125
Clc1cc(Cl)c(Cl)c(Cl)c1Cl	-1.240698399278205
Oc1cccc(c1)N(=O)=O	0.9735578764384779
CCCCCCCCC=C	-1.1738889426833048
CC(=O)OCC(COC(=O)C)OC(=O)C	1.1692141421806845
CCCCc1c(C)nc(nc1O)N(C)C	0.3865890792118571
CC1(C)C(C=C(Cl)Cl)C1C(=O)OC(C#N)c2ccc(F)c(Oc3ccccc3)c2	-2.0457523512467493
c1ccncc1	1.8182202919597121
CCCCCCCBr	-0.6585017060940769
Cc1ccncc1C	1.6273361302599982
CC34CC(O)C1(F)C(CCC2=CC(=O)CCC12C)C3CCC4(O)C(=O)CO	-0.18129130184479209
CCSCc1ccccc1OC(=O)NC	0.45817063984925
CCOC(=O)CC(=O)OCC	1.064227853245842
CC1=CCC(CC1)C(C)=C	-0.5773759373716985
C1Cc2ccccc2C1	0.004820755812429133
CC(C)(C)c1ccc(O)cc1	0.30546331048947867
O=C2NC(=O)C1(CC1)C(=O)N2	0.5555215623161042
Clc1cccc(I)c1	-0.23855655035470613
Brc1cccc2ccccc12	-0.620324873754134
CC/C=C/C	0.24342595793707164
Cc1cccc(C)n1	1.670285066642434
ClC=C(Cl)Cl	0.520207992401657
Nc1cccc2ccccc12	0.5392964085716284
Cc1cccc(C)c1	0.10980704474727193
Oc2ncc1nccnc1n2	0.5264117276568977
CO	2.204760719401633
CCC1(CCC(C)C)C(=O)NC(=O)NC1=O	0.27778510704302023
CCC(=O)C	1.703689794939884
Fc1c[nH]c(=O)[nH]c1=O	0.9415847793537757
Nc1ncnc2n(ccc12)C3OC(CO)C(O)C3O	0.5249800964441499
Oc1cccc(O)c1	1.8420808121721766
CCCCCCO	0.8637994834611422
CCCCCCl	0.1527559811297075
C=CC=C	0.5631569287840926
CCCOC(=O)C	1.1119488936707707
Oc2ccc1CCCCc1c2	0.5058916802741784
NC(=O)CCl	1.44599617664527
COP(=S)(OC)Oc1cc(Cl)c(I)cc1Cl	-1.7035924914000113
Cc1ccc(Cl)cc1	-0.014267660357542285
CSc1nnc(c(=O)n1N)C(C)(C)C	0.38038534395661644
Cc1ccc(OP(=O)(Oc2cccc(C)c2)Oc3ccccc3C)cc1	-1.4124941448079473
CCCCCC=O	0.835166859206185
CCCCOC(=O)c1ccc(N)cc1	-0.01522208116604075
O2c1cc(C)ccc1N(C)C(=O)c3cc(N)cnc23	0.0033891245996812234
CC(C)=CCC/C(C)=C\CO	0.2816027902770145
Clc1ccc(cc1)c2ccccc2Cl	-1.0641305497059694
O=C1N(COC(=O)CCCCCCC)C(=O)C(N1)(c2ccccc2)c3ccccc3	-1.6573030821878305
CCN(=O)=O	1.350554095795413
CCN(CC(C)=C)c1c(cc(cc1N(=O)=O)C(F)(F)F)N(=O)=O	-1.4668961308923658
Clc1ccc(Cl)c(Cl)c1Cl	-0.7253111626889771
CCCC(C)(COC(N)=O)COC(N)=O	0.5932211842517976
CC(=O)C3CCC4C2CC=C1CC(O)CCC1(C)C2CCC34C	-0.76348799502892
CI	0.9783299804809706
CC1CC(C)C(=O)C(C1)C(O)CC2CC(=O)NC(=O)C2	0.9162926279285636
O=C1N(COC(=O)CCCCCC)C(=O)C(N1)(c2ccccc2)c3ccccc3	-1.5513623724444894
CC1=CC(=O)CC(C)(C)C1	0.9496973562260135
O=C1NC(=O)NC(=O)C1(CC)C(C)CC	0.31500751857446435
CCCCC(=O)CCCC	0.22433754176710025
CCC1(CCC(=O)NC1=O)c2ccccc2	0.3402996699996764
CCC(C)CC	-0.30059390290711335
CCOc1ccc(cc1)C(C)(C)COCc3cccc(Oc2ccccc2)c3	-2.6484690918135954
Cc1ccccc1n3c(C)nc2ccccc2c3=O	0.059699952301097016
ClCC#N	1.4116370275393213
CCOP(=S)(CC)Oc1cc(Cl)c(Cl)cc1Cl	-1.2893738605116327
CC12CCC(=O)C=C1CCC3C2CCC4(C)C3CCC4(O)C#C	-1.2454705033206976
c1ccnnc1	1.980471829404469
Clc1cc(Cl)c(Cl)c(Cl)c1	-0.753943786943934
C1C(O)CCC2(C)CC3CCC4(C)C5(C)CC6OCC(C)CC6OC5CC4C3C=C21	-2.037639774374511
Nc1ccccc1O	1.1119488936707707
CCCCCCCCC(=O)OCC	-0.3578591514170274
COCC(=O)N(C(C)C(=O)OC)c1c(C)cccc1C	0.6915265275271504
CNC(=O)Oc1ccccc1OC(C)C	0.4772590560192214
CCC(C)Cl	0.520207992401657
Oc1ccc2ccccc2c1	0.3675006630418859
CC(C)Oc1cc(c(Cl)cc1Cl)n2nc(oc2=O)C(C)(C)C	-1.2626500778736727
CCCCC#C	0.32932383070194304
CCCCCCCC#C	-0.567831729286713
Cc1ccccc1Cl	-0.2242402382272277
CC(C)OC(C)C	0.9306089400560421
Nc1ccc(cc1)S(=O)(=O)c2ccc(N)cc2	-0.020948606017032176
CNN	2.0950023264242974
CC#C	1.2598841189880488
CCOP(=S)(OCC)ON=C(C#N)c1ccccc1	-0.8646566007297682
CCNP(=S)(OC)OC(=CC(=O)OC(C)C)C	-0.1707926729513077
C=CC=O	1.7275503151523481
O=c1[nH]cnc2nc[nH]c12	0.3598652965738973
Oc2ccc1ncccc1c2	0.42476591155179994
Fc1ccccc1	0.5965616570815425
CCCCl	0.7540410904838066
CCOC(=O)C	1.4364519685602843
CCCC(C)(C)C	-0.6250969777966272
Cc1cc(C)c(C)c(C)c1C	-0.45330123226688446
CC12CCC(CC1)C(C)(C)O2	0.6729153217614282
CCCCOC(=O)CCCCCCCCC(=O)OCCCC	-0.4036713502249588
Clc1ccc(cc1)c2ccc(Cl)cc2	-1.674959867145054
Cc1cccnc1C	1.636880338344984
CC(=C)C1CC=C(C)C(=O)C1	0.47248695197672846
CCOP(=S)(OCC)SCSc1ccc(Cl)cc1	-1.281738494043644
COc1cc(cc(OC)c1O)C6C2C(COC2=O)C(OC4OC3COC(C)OC3C(O)C4O)c7cc5OCOc5cc67	-0.2485779688439413
c1cc2cccc3c4cccc5cccc(c(c1)c23)c54	-2.74582001428045
Cc1ccc(cc1N(=O)=O)N(=O)=O	0.10980704474727193
c1c(Br)ccc2ccccc12	-0.6441853939665987
CNC(=O)Oc1cccc(N=CN(C)C)c1	0.3388680387869287
COc2cnc1ncncc1n2	0.91199773429032
Cc3ccnc4N(C1CC1)c2ncccc2C(=O)Nc34	-0.06676080482496358
CCOP(=S)(OCC)Oc1nc(Cl)n(n1)C(C)C	-0.29009527401362895
CC(=C)C=C	0.48680326410420716
CC(C)=CCCC(O)(C)C=C	0.5058916802741784
COP(=S)(OC)Oc1ccc(SC)c(C)c1	-0.7253111626889771
OC1CCCCC1	1.2455678068605702
O=C1NC(=O)NC(=O)C1(C)CC=C	0.9019763158010851
CC34CCC1C(CCC2CC(O)CCC12C)C3CCC4=O	-0.5296548969467701
OCC(O)C(O)C(O)C(O)CO	1.4841730089852128
Cc1ccc(cc1)c2ccccc2	-0.7491716829014412
CCNc1nc(Cl)nc(NC(C)C)n1	-0.3817196716294918
NC(=S)Nc1ccccc1	0.6108779692090212
CCCC(=O)CCC	0.835166859206185
CC(=O)C(C)(C)C	1.1119488936707707
Oc1ccc(Cl)cc1	1.1214931017557561
O=C1CCCCC1	1.1692141421806845
Cc1cccc(N)c1	1.0499115411183633
ClC(Cl)(Cl)C#N	0.42094822831780565
CNc2cnn(c1cccc(c1)C(F)(F)F)c(=O)c2Cl	-0.4752529108623517
CCCCCCCCC(=O)C	-0.11925394929238488
CCN(CC)c1nc(Cl)nc(NC(C)C)n1	-0.35070099535328825
CCOC(=O)c1ccc(N)cc1	0.20715796721412597
Clc1ccc(Cl)c(Cl)c1	-0.25764496652467755
Cc3nnc4CN=C(c1ccccc1Cl)c2cc(Cl)ccc2n34	-0.4962501686493201
Oc1ccccc1O	1.7514108353648123
CCN2c1ncccc1N(C)C(=O)c3cccnc23	0.20524912559712882
CSC	1.2407957028180774
Cc1ccccc1Br	0.39136118325435004
CCOC(=O)N	1.861169228342148
CC(=O)OC3(CCC4C2C=C(C)C1=CC(=O)CCC1(C)C2CCC34C)C(C)=O	-1.097535278003419
CC(C)C(O)C(C)C	0.8733436915461279
c1ccc2ccccc2c1	-0.2624170705671705
CCNc1ccccc1	0.6442826975064712
O=C1NC(=O)C(N1)(c2ccccc2)c3ccccc3	-0.49959064147906534
Cc1c2ccccc2c(C)c3ccc4ccccc4c13	-1.894476653099725
CCOP(=S)(OCC)SC(CCl)N1C(=O)c2ccccc2C1=O	-1.5699735782102113
COc1ccc(cc1)C(c2ccc(OC)cc2)C(Cl)(Cl)Cl	-1.832439300547318
Fc1cccc(F)c1C(=O)NC(=O)Nc2cc(Cl)c(F)c(Cl)c2F	-2.0185513582045393
O=C1N(COC(=O)CCCC)C(=O)C(N1)(c2ccccc2)c3ccccc3	-0.7768498863478998
CN(C)C(=O)Nc1ccc(Cl)cc1	0.07640231644982184
OC(Cn1cncn1)(c2ccc(F)cc2)c3ccccc3F	-0.15265867758983495
CC(=O)OCC(=O)C3(O)C(CC4C2CCC1=CC(=O)C=CC1(C)C2(F)C(O)CC34C)OC(C)=O	-0.5153385848192915
CCCCBr	0.3245517266594501
Brc1cc(Br)c(Br)cc1Br	-1.875388236929754
CC(C)CC(=O)C	1.1024046855857845
CCSC(=O)N(CC)C1CCCCC1	-0.16697498971731342
COc1ccc(Cl)cc1	0.12889546091724335
CC1(C)C(C=C(Br)Br)C1C(=O)OC(C#N)c2cccc(Oc3ccccc3)c2	-2.553981431772238
CCC(C)C1(CC=C)C(=O)NC(=O)NC1=O	0.493484209763697
COP(=S)(OC)Oc1ccc(N(=O)=O)c(C)c1	-0.4723896484368559
Ic1cccc2ccccc12	-0.7157669546039912
OCC(O)C(O)C(O)C(O)CO	1.9756997253619764
CCS	1.1692141421806845
ClCC(Cl)Cl	0.7492689864413138
CN(C)C(=O)Oc1cc(C)nn1c2ccccc2	0.45817063984925
NC(=O)c1ccccc1O	0.5870174489965568
Cc1ccccc1N(=O)=O	0.3436401428294215
O=C1NC(=O)NC(=O)C1(C(C)C)C(C)C	0.13557640657673325
CCc1ccccc1C	-0.07630501290994929
CCCCCCCCl	-0.45330123226688446
O=C1NC(=O)NC(=O)C1(CC)CC	0.3102354145319716
C(Cc1ccccc1)c2ccccc2	-0.7491716829014412
ClC(Cl)C(Cl)Cl	0.6251942813364997
CCN2c1cc(OC)cc(C)c1NC(=O)c3cccnc23	-1.0035248283663099
Cc1ccc2c(ccc3ccccc32)c1	-1.3313683760855688
CCCCOC(=O)c1ccccc1C(=O)OCCCC	-0.6441853939665987
COc1c(O)c(Cl)c(Cl)c(Cl)c1Cl	-0.46284544035187
CCN(CC)C(=O)C(=CCOP(=O)(OC)OC)Cl	1.7051214261526317
CC34CCC1C(=CCc2cc(O)ccc12)C3CCC4=O	-1.0650849705144678
CCOC(=O)c1ccccc1S(=O)(=O)NN(C=O)c2nc(Cl)cc(OC)n2	-0.728174425114473
COc1ccc(cc1)N(=O)=O	0.30546331048947867
CCCCCCCl	-0.033356076527513705
Clc1cc(c(Cl)c(Cl)c1Cl)c2cc(Cl)c(Cl)c(Cl)c2Cl	-2.9157069181931954
OCC1OC(CO)(OC2OC(COC3OC(CO)C(O)C(O)C3O)C(O)C(O)C2O)C(O)C1O	1.2598841189880488
CCCCCCCCCCCCCCCCCCCCCCCCCC	-2.521531124283286
CCN2c1ccccc1N(C)C(=O)c3cccnc23	-0.13070699899436772
CC(Cl)Cl	0.8399389632486779
Nc1ccc(cc1)S(N)(=O)=O	0.8160784430362137
CCCN(CCC)c1c(cc(cc1N(=O)=O)C(C)C)N(=O)=O	-1.6415551388476044
ClC1C(Cl)C(Cl)C(Cl)C(Cl)C1Cl	-0.7587158909864268
CCOP(=S)(NC(C)C)Oc1ccccc1C(=O)OC(C)C	-0.5458800506912458
Clc1cccc(Cl)c1Cl	-0.45330123226688446
ClC(Cl)(Cl)Cl	0.3531843509144072
O=N(=O)c1cc(Cl)c(Cl)cc1	-0.07153290886745654
OC1CCCCCCC1	0.8399389632486779
CC1(O)CCC2C3CCC4=CC(=O)CCC4(C)C3CCC21C	-0.45282402186263526
CCOc1ccc(NC(N)=O)cc1	0.41999380750930715
C/C1CCC(\C)CC1	-0.6775901222640484
c1cnc2c(c1)ccc3ncccc23	0.1766165013421717
COC(C)(C)C	1.341009887710427
COc1ccc(C=CC)cc1	-0.03812818057000645
CCCCCCCCCCCCCCCCO	-1.8849324450147396
O=c1cc[nH]c(=O)[nH]1	0.7454513032073194
Nc1ncnc2nc[nH]c12	0.44385432772177136
Clc1cc(Cl)c(cc1Cl)c2cccc(Cl)c2Cl	-1.9851466299070895
COc1ccc(cc1)C(O)(C2CC2)c3cncnc3	0.21670217529911168
c1ccc2c(c1)c3cccc4c3c2cc5ccccc54	-2.47190124224136
O=C(Nc1ccccc1)Nc2ccccc2	-0.04767238865499216
CCC1(C(=O)NC(=O)NC1=O)c2ccccc2	0.3474578260634158
Clc1ccc(cc1)c2cccc(Cl)c2Cl	-1.5461130579977473
CC(C)c1ccc(NC(=O)N(C)C)cc1	-0.23187560469521623
CCN(CC)C(=O)CSc1ccc(Cl)nn1	0.6366473310384826
CCC(C)(C)CO	0.9592415643109992
CCCOC(=O)CCC	0.6204221772940068
Cc1c(cc(cc1N(=O)=O)N(=O)=O)N(=O)=O	-0.08107711695244225
CC(C)OP(=S)(OC(C)C)SCCNS(=O)(=O)c1ccccc1	-0.5487433131167416
C1CCCCCC1	-0.2194681341847347
CCCOC=O	1.2217072866481058
CC(C)c1ccccc1C	-0.338770735247056
Nc1cccc(Cl)c1	0.8017621309087352
CC(C)CC(C)C	-0.5773759373716985
o1c2ccccc2c3ccccc13	-0.7396274748164553
CCOC2Oc1ccc(OS(C)(=O)=O)cc1C2(C)C	-0.17651919780229913
CN(C)C(=O)Nc1cccc(c1)C(F)(F)F	-0.18129130184479209
c3ccc2nc1ccccc1cc2c3	-0.2958217988646204
CC12CC(=O)C3C(CCC4=CC(=O)CCC34C)C2CCC1(O)C(=O)CO	-0.028583972485020745
OCC1OC(O)C(O)C(O)C1O	1.8086760838747267
Cc1cccc(O)c1	1.1310373098407418
CC2Cc1ccccc1N2NC(=O)c3ccc(Cl)c(c3)S(N)(=O)=O	-0.2557361249076806
CCC(C)C(=O)OC2CC(C)C=C3C=CC(C)C(CCC1CC(O)CC(=O)O1)C23	-1.410108092786701
O=N(=O)c1ccc(cc1)N(=O)=O	-0.16220288567482066
CCC1(C(=O)NC(=O)NC1=O)C2=CCC3CCC2C3	0.16898113487418312
CCCCCCCCCC(=O)OCC	-0.5010222726918128
CN(C)C(=O)Nc1ccccc1	0.6920037379313996
CCCOCC	1.1405815179257275
CC(C)O	1.6607408585574484
Cc1ccc2ccccc2c1	-0.34354283928954893
ClC(Br)Br	0.5488406166566141
CCC(C(CC)c1ccc(O)cc1)c2ccc(O)cc2	-0.6585017060940769
CCOC(=O)CC(SP(=S)(OC)OC)C(=O)OCC	-0.15265867758983495
ClCc1ccccc1	0.31500751857446435
C/C=C/C=O	1.6082477140900269
CON(C)C(=O)Nc1ccc(Br)c(Cl)c1	-0.4170332415439388
Cc1c2ccccc2c(C)c3ccccc13	-1.6797319711875471
CCCCCC(=O)OC	0.5631569287840926
CN(C)C(=O)Nc1ccc(c(Cl)c1)n2nc(oc2=O)C(C)(C)C	-0.6098262448606501
CC(=O)Nc1ccc(F)cc1	0.6061058651665283
CCc1cccc(CC)c1N(COC)C(=O)CCl	-0.10016553312241346
C1CCC=CC1	0.2195654377246075
CC12CC(O)C3C(CCC4=CC(=O)CCC34C)C2CCC1(O)C(=O)CO	-0.019039764400035034
c1cncnc1	1.980471829404469
Clc1ccc(cc1)N(=O)=O	0.06208600432234339
CCC(=O)OC	1.3887309281353557
Clc1ccccc1N(=O)=O	0.2386538538945789
CCCCN(C)C(=O)Nc1ccc(Cl)c(Cl)c1	-0.8207532435388337
CN1CC(O)N(C1=O)c2nnc(s2)C(C)(C)C	0.5598164559543476
O=N(=O)c1ccccc1	0.5965616570815425
Ic1ccccc1	0.0191370679399078
CC2Nc1cc(Cl)c(cc1C(=O)N2c3ccccc3C)S(N)(=O)=O	-0.34831494333204166
COc1ccccc1OCC(O)COC(N)=O	0.9854881365447099
CCCCOCN(C(=O)CCl)c1c(CC)cccc1CC	-0.5439712090742488
Oc1cccc(Cl)c1Cl	0.835166859206185
CCCC(=O)OC	0.5392964085716284
CCC(=O)Nc1ccc(Cl)c(Cl)c1	0.02390917198240055
Nc3nc(N)c2nc(c1ccccc1)c(N)nc2n3	0.30832657291497445
CCCCCC(=O)OCC	0.3340959347444358
OCC(O)C2OC1OC(OC1C2O)C(Cl)(Cl)Cl	0.5774732409115712
CN(C=Nc1ccc(C)cc1C)C=Nc2ccc(C)cc2C	-1.1548005265133334
COc1nc(NC(C)C)nc(NC(C)C)n1	0.2730130030005272
CCCCCCC=C	-0.66327381013657
Cc1ccc(N)cc1	0.8781157955886207
Nc1nccs1	1.2837446392005132
c1ccccc1(OC(=O)NC)	0.5951300258687948
CCCC(O)CC	1.0737720613308277
c3ccc2c(O)c1ccccc1cc2c3	-0.8016648273688628
Cc1ccc2cc3ccccc3cc2c1	-1.8658440288447682
Cc1cccc(C)c1C	-0.07153290886745654
CNC(=O)Oc1ccc(N(C)C)c(C)c1	0.32932383070194304
CCCCCCCC(C)O	0.14798387708721455
CN(C(=O)NC(C)(C)c1ccccc1)c2ccccc2	-0.14311446950484924
CCCC(=O)CC	1.059455749203349
Oc1c(Br)cc(C#N)cc1Br	-0.13357026141986356
Clc1ccc(cc1Cl)c2ccccc2	-1.5938340984226755
CN(C(=O)COc1nc2ccccc2s1)c3ccccc3	-0.8699059151765104
Oc1cccc2ncccc12	0.24342595793707164
CC1=C(SCCO1)C(=O)Nc2ccccc2	-0.042900284612499416
CCOc2ccc1nc(sc1c2)S(N)(=O)=O	-0.36263125545952035
Oc1c(Cl)c(Cl)c(Cl)c(Cl)c1Cl	-0.5869201454566844
ClCBr	1.030823124948392
CCC1(CC)C(=O)NC(=O)N(C)C1=O	0.39136118325435004
CC(=O)OCC(=O)C3CCC4C2CCC1=CC(=O)CCC1(C)C2CCC34C	-0.753943786943934
NC(=O)NCc1ccccc1	1.0021905006934348
CN(C)C(=O)Nc1ccc(C)c(Cl)c1	-0.20658345327000416
CON(C)C(=O)Nc1ccc(Cl)c(Cl)c1	-0.2585993873331762
OC1CCCCCC1	1.035595228990885
CS(=O)(=O)c1ccc(cc1)C(O)C(CO)NC(=O)C(Cl)Cl	0.4276291739772957
CCCC(C)C1(CC)C(=O)NC(=S)NC1=O	-0.147886573547342
CC(=O)Nc1nnc(s1)S(N)(=O)=O	0.32932383070194304
Oc1ccc(cc1)N(=O)=O	1.1024046855857845
ClC1=C(Cl)C2(Cl)C3C4CC(C=C4)C3C1(Cl)C2(Cl)Cl	-1.5542256348699852
C1CCOC1	1.6893734828124054
Nc1ccccc1N(=O)=O	0.520207992401657
Clc1cccc(c1Cl)c2cccc(Cl)c2Cl	-2.0185513582045393
CCCCC1C(=O)N(N(C1=O)c2ccccc2)c3ccccc3	-0.36263125545952035
Cc1c(cccc1N(=O)=O)N(=O)=O	0.02390917198240055
CC(=O)C1CCC2C3CCC4=CC(=O)CCC4(C)C3CCC12C	-0.6537296020515841
CCN(CC)c1nc(Cl)nc(n1)N(CC)CC	-0.6494347084133408
ClC(Cl)C(Cl)(Cl)SN2C(=O)C1CC=CCC1C2=O	-1.1213957982158838
c1(Br)c(Br)cc(Br)cc1	-0.691906434391527
OC3N=C(c1ccccc1)c2cc(Cl)ccc2NC3=O	-0.4303951328629188
O=C1NC(=O)NC(=O)C1(C(C)CCC)CC=C	0.33123267231894016
c1(O)c(C)ccc(C(C)C)c1	0.4629427438917427
C1SC(=S)NC1(=O)	0.6108779692090212
Oc1ccc(c(O)c1)c3oc2cc(O)cc(O)c2c(=O)c3O	-0.015699291570290194
ClC1(C(=O)C2(Cl)C3(Cl)C14Cl)C5(Cl)C2(Cl)C3(Cl)C(Cl)(Cl)C45Cl	-1.0541091312167346
CCN(CC)C(=S)SSC(=S)N(CC)CC	-0.8637021799212697
C1CCCCC1	-0.023811868442527993
ClC1=C(Cl)C(Cl)(C(=C1Cl)Cl)C2(Cl)C(=C(Cl)C(=C2Cl)Cl)Cl	-2.0175969373960405
CN(C)C=Nc1ccc(Cl)cc1C	0.09071862857730052
CC34CCc1c(ccc2cc(O)ccc12)C3CCC4=O	-1.045042133535998
CCCCCCCCO	0.31500751857446435
CCSCC	0.8160784430362137
ClCCCl	0.9496973562260135
CCC(C)(C)Cl	0.2577422700645503
ClCCBr	0.8256226511211994
Nc1ccc(cc1)N(=O)=O	0.3245517266594501
OCC1OC(OC2C(O)C(O)C(O)OC2CO)C(O)C(O)C1O	1.3391010460934303
CCN2c1ncccc1N(CC)C(=O)c3cccnc23	0.09071862857730052
Clc1ccccc1	0.3197796226169573
CCCCCCCC=C	-0.9543721567286337
Brc1ccc(I)cc1	-0.7205390586464839
CCC(C)(O)CC	1.2837446392005132
CCCCCc1ccccc1	-0.7587158909864268
NC(=O)NC1NC(=O)NC1=O	0.6920037379313996
OCC(O)COC(=O)c1ccccc1Nc2ccnc3cc(Cl)ccc23	-0.725788373093227
ClC(Cl)C(c1ccc(Cl)cc1)c2ccc(Cl)cc2	-1.9803745258645966
CC(=O)OC3CCC4C2CCC1=CC(=O)CCC1(C)C2CCC34C	-1.018318350898038
Clc1cccc2ccccc12	-0.4198965039694346
CCN2c1ccccc1N(C)C(=O)c3ccccc23	-0.8107318250495988
CCCCC(C)O	1.030823124948392
CCCC1CCCC1	-0.8064369314113555
CCOC(=O)c1cncn1C(C)c2ccccc2	-0.8040508793901091
Oc1ccc(Cl)c(Cl)c1	0.8590273794186494
CC1(C)C(C=C(Cl)Cl)C1C(=O)OC(C#N)c2cccc(Oc3ccccc3)c2	-2.370255426136263
c2ccc1ocnc1c2	0.9019763158010851
CCCCCO	1.1692141421806845
CCN(CC)c1ccccc1	0.009592859854922094
Fc1cccc(F)c1	0.5011195762316856
ClCCC#N	1.317149367497963
CC(C)(C)Cc1ccccc1	-0.5248827929042774
O=C1NC(=O)NC(=O)C1(CC)c1ccccc1	0.3474578260634158
Clc1ccccc1I	-0.23378444631221337
c2ccc1[nH]nnc1c2	1.0833162694158132
CNC(=O)Oc1cccc2CC(C)(C)Oc12	0.11935125283225764
Cc1cccc(C)c1O	0.8399389632486779
CC(C)C(C)O	1.3696425119653843
c1ccccc1C(O)c2ccccc2	0.2386538538945789
CCCCCCCCCC(=O)OC	-0.7825764111988913
COP(=S)(OC)Oc1ccc(cc1Cl)N(=O)=O	-0.6012364575841627
CC(C)CBr	0.29591910240449293
CCI	0.6920037379313996
CN(C)C(=O)Oc1nc(nc(C)c1C)N(C)C	0.5249800964441499
CCCCCCBr	-0.36263125545952035
CCCC(C)C	-0.32922652716207046
Cc1c(F)c(F)c(COC(=O)C2C(C=C(Cl)C(F)(F)F)C2(C)C)c(F)c1F	-2.038116984778761
CCc1cccc(C)c1N(C(C)COC)C(=O)CCl	0.1527559811297075
ON=Cc1ccc(o1)N(=O)=O	0.41044959942432147
CC(C)C(Nc1ccc(cc1Cl)C(F)(F)F)C(=O)OC(C#N)c2cccc(Oc3ccccc3)c2	-2.3635744804767724
Nc1nc[nH]n1	1.7046442157483825
BrC(Br)Br	0.5440685126141213
COP(=O)(OC)C(O)C(Cl)(Cl)Cl	1.350554095795413
CCOP(=S)(OCC)SCn1c(=O)oc2cc(Cl)ccc12	-1.0417016607062528
OCc1ccccc1	1.2646562230305416
O=c2c(C3CCCc4ccccc43)c(O)c1ccccc1o2	0.10026283666228622
Oc1ccc(Br)cc1	0.935381044098535
CC(C)Br	0.6967758419738924
CC(C)CC(C)(C)C	-0.8064369314113555
O=N(=O)c1cc(cc(c1)N(=O)=O)N(=O)=O	0.07640231644982184
CN2C(=O)CN=C(c1ccccc1)c3cc(ccc23)N(=O)=O	-0.35595030980003023
CCC	0.5297522004866427
Nc1cc(nc(N)n1=O)N2CCCCC2	0.5063688906784277
Nc2cccc3nc1ccccc1cc23	-0.5582875212017271
c1ccc2cc3c4cccc5cccc(c3cc2c1)c45	-2.5959759473461745
OC(c1ccc(Cl)cc1)(c2ccc(Cl)cc2)C(Cl)(Cl)Cl	-1.2483337657461935
C1Cc2cccc3cccc1c23	-0.753943786943934
CCOP(=S)(OCC)SC(CCl)N2C(=O)c1ccccc1C2=O	-1.5699735782102113
Brc1ccc(Br)cc1	-0.48670596056433457
Cn2c(=O)on(c1ccc(Cl)c(Cl)c1)c2=O	0.10980704474727193
Oc1ccc(cc1)c2ccccc2	-0.20515182205725627
CC1=C(CCCO1)C(=O)Nc2ccccc2	0.23388174985208593
CCOC=C	1.0499115411183633
CCC#C	0.8637994834611422
COc1ncnc2nccnc12	0.9258368360135493
CCCCC(C)(O)CC	0.6920037379313996
Clc1ccc(Cl)cc1	-0.10493763716490642
O=C1N(COC(=O)C)C(=O)C(N1)(c2ccccc2)c3ccccc3	-0.6775901222640484
CSCS(=O)CC(CO)NC(=O)C=Cc1c(C)[nH]c(=O)[nH]c1=O	0.510186573912422
Cc1c[nH]c2ccccc12	0.3006912064469859
COc2ncc1nccnc1n2	0.9258368360135493
CNC(=O)Oc1ccccc1C2OCCO2	0.7063200500588781
C1N(C(=O)NCC(C)C)C(=O)NC1	0.4295380155942929
CC#N	1.5796150898350696
CCOC(=O)NCCOc2ccc(Oc1ccccc1)cc2	-0.787348515241384
CC(=O)N(S(=O)c1ccc(N)cc1)c2onc(C)c2C	-0.25764496652467755
ClCC(Cl)(Cl)Cl	0.4152217034668142
CCCCO	1.4555403847302557
CC1CCCCC1NC(=O)Nc2ccccc2	-0.5057943767343059
Clc1cc(Cl)cc(Cl)c1	-0.6823622263065415
O=Cc1ccco1	1.407819344305327
CC(C)CCO	1.2121630785631203
O=Cc2ccc1OCOc1c2	0.677687425803921
CC(=C)C	0.3436401428294215
O=Cc1ccccc1	0.8876600036736065
CC(=C)C(=C)C	0.3102354145319716
CCOC(=O)CCN(SN(C)C(=O)Oc1cccc2CC(C)(C)Oc21)C(C)C	-0.7921206192838769
O2c1ccccc1N(C)C(=O)c3cccnc23	-0.29677621967311907
C1c2ccccc2c3ccccc13	-0.9305116365161695
CC1CCCCC1	-0.3817196716294918
NC(=N)NS(=O)(=O)c1ccc(N)cc1	0.5058916802741784
COC(=O)c1ccc(O)cc1	0.5836769761668119
CC1CCCO1	1.508033529197677
CC3C2CCC1(C)C=CC(=O)C(=C1C2OC3=O)C	-0.019039764400035034
OCC2OC(Oc1ccccc1CO)C(O)C(O)C2O	1.0499115411183633
CCCI	0.36272855899939294
CCNc1nc(NC(C)C)nc(SC)n1	0.004820755812429133
CCCO	1.7514108353648123
CC(=O)C1(O)CCC2C3CCC4=CC(=O)CCC4(C)C3CCC21C	-0.3659717282892654
CCCC(C)O	1.317149367497963
OC(C(=O)c1ccccc1)c2ccccc2	0.09549073261979327
Cc1ccc(O)c(C)c1	0.8876600036736065
Clc1cccc(c1)N(=O)=O	0.1336675649597361
Cc2c(N)c(=O)n(c1ccccc1)n2C	1.1577610924787018
Clc1ccc(c(Cl)c1)c2cc(Cl)ccc2Cl	-1.6797319711875471
ClC(=C(Cl)C(=C(Cl)Cl)Cl)Cl	-0.8923348041762267
CCNc1nc(NC(C)(C)C)nc(SC)n1	-0.45330123226688446
CCC(C)CCO	1.1167209977132633
Cc2ncc1nccnc1n2	1.3982751362203414
CC23Cc1cnoc1C=C2CCC4C3CCC5(C)C4CCC5(O)C#C	-1.1724573114705577
CCCCI	0.04299758815237197
Brc1ccc2ccccc2c1	-0.6441853939665987
CC1OC(CC(O)C1O)OC2C(O)CC(OC2C)OC8C(O)CC(OC7CCC3(C)C(CCC4C3CC(O)C5(C)C(CCC45O)C6=CC(=O)OC6)C7)OC8C	-0.4919552750110768
FC(F)(F)c1ccccc1	0.2577422700645503
CCCCCCOC(=O)c1ccccc1C(=O)OCCCCCC	-1.4764403389773517
c1ccc2c(c1)sc3ccccc23	-0.6346411858816128
Clc1ccc(c(Cl)c1)c2ccc(Cl)c(Cl)c2Cl	-2.2667007684141676
Clc1ccc(c(Cl)c1Cl)c2ccc(Cl)c(Cl)c2Cl	-2.3669149533065172
CC(=O)CC(c1ccccc1)c3c(O)c2ccccc2oc3=O	-0.4022397190122109
c1ccccc1C(O)C(O)c2ccccc2	0.5345243045291356
COC(=O)c1ccccc1C(=O)OC	0.6633711136764425
CCCCCCCC(=O)OCC	-0.16220288567482066
CCSSCC	0.3006912064469859
CCOCCOCC	1.0880883734583062
Clc1cc(Cl)c(Cl)cc1Cl	-1.197749462895769
Nc1ccc(cc1)c2ccc(N)cc2	0.16707229325718598
CCCCCC=C	-0.3244544231195775
CCCCc1c(C)nc(NCC)[nH]c1=O	0.010547280663420559
O=C1NC(=O)NC(=O)C1(CC)C(C)CCC	0.31500751857446435
Nc1ccccc1Cl	0.7301805702713424
COc1cccc(Cl)c1	0.12889546091724335
CCCCN(CC)C(=O)SCCC	-0.22901234226972042
CCCCOC=O	0.8017621309087352
CC12CC(O)C3C(CCC4=CC(=O)C=CC34C)C2CCC1(O)C(=O)CO	-0.06198870078247083
BrC(Cl)Cl	0.7206363621863567
CC34CC(=O)C1C(CCC2=CC(=O)CCC12C)C3CCC4(=O)	-0.20515182205725627
c1ccc(cc1)c2ccc(cc2)c3ccccc3	-1.937425589482161
Oc1ccc(C=O)cc1	0.997418396650942
CBr	1.0785441653733205
Cc1cc(ccc1NS(=O)(=O)C(F)(F)F)S(=O)(=O)c2ccccc2	-0.3578591514170274
CC(=O)CC(c1ccc(Cl)cc1)c2c(O)c3ccccc3oc2=O	-1.3308911656813198
CCc1ccc2ccccc2c1	-0.5916922494991772
Nc1c(C)c[nH]c(=O)n1	0.759767615334798
Clc2c(Cl)c(Cl)c(c1ccccc1)c(Cl)c2Cl	-2.3239660169240817
c1c(NC(=O)c2ccccc2(I))cccc1	-0.5535154171592344
Cc3cc2nc1c(=O)[nH]c(=O)nc1n(CC(O)C(O)C(O)CO)c2cc3C	-0.3029799549283597
Fc1ccccc1Br	0.16707229325718598
Oc1ccc(Cl)cc1Cl	0.7158642581438638
CC1(C)C(C=C(Cl)Cl)C1C(=O)OCc2cccc(Oc3ccccc3)c2	-1.5465902684019968
CN2C(=C(O)c1ccccc1S2(=O)=O)C(=O)Nc3ccccn3	-0.5296548969467701
O=C1N(COC(=O)CC)C(=O)C(N1)(c2ccccc2)c3ccccc3	-0.886131068920986
C1CCCC1	0.1957049175121431
Cc1ccccc1N	0.4009053913393357
c1(OC)ccc(CC=C)cc1	0.06208600432234339
CN(C)C(=O)Nc1cccc(OC(=O)NC(C)(C)C)c1	0.05731390027985043
CC(C)C=C	0.1527559811297075
Oc1ccccn1	1.9422949970645262
CC	0.806534234951228
Clc1ccccc1Cl	4.86517699363843e-05
Sc2nc1ccccc1s2	-0.06198870078247083
Clc1c(Cl)c(Cl)c(c(Cl)c1Cl)c2c(Cl)c(Cl)c(Cl)c(Cl)c2Cl	-4.080100304561451
COc2c1occc1cc3ccc(=O)oc23	-0.2929585364391248
CC(=O)N	2.209532823444126
Cc1cccc2ccccc12	-0.31013811099209904
CCN(CC)C(=O)C(C)Oc1cccc2ccccc12	-0.24810075843969184
CC(O)C(C)(C)C	1.1596699340956989
CCCC(=O)OCC	0.806534234951228
CC2=CC(=O)c1ccccc1C2=O	0.009592859854922094
c1ccc2c(c1)ccc3ccccc32	-1.0545863416209835
Cc1ccnc(C)c1	1.636880338344984
CCCCCCCCCO	0.0191370679399078
BrCBr	0.8972042117585922
CC1CC2C3CCC4=CC(=O)C=CC4(C)C3(F)C(O)CC2(C)C1(O)C(=O)CO	-0.25764496652467755
Cc1ccc2cc(C)ccc2c1	-0.878018492048748
CCSC(=O)N(CC(C)C)CC(C)C	-0.30059390290711335
O=N(=O)OCC(CON(=O)=O)ON(=O)=O	0.3961332872968428
Nc1cccc(c1)N(=O)=O	0.41044959942432147
CCCCCl	0.48680326410420716
ClC(Cl)(Cl)C(NC=O)N1C=CN(C=C1)C(NC=O)C(Cl)(Cl)Cl	-0.5439712090742488
Cn2cc(c1ccccc1)c(=O)c(c2)c3cccc(c3)C(F)(F)F	-0.6656598621578165
Nc3cc2c1ccccc1ccc2c4ccccc34	-1.5031641216153115
CC12CCC3C(CCc4cc(O)ccc34)C2CCC1=O	-0.43182676407566667
CCN2c1ccccc1N(C)C(=S)c3cccnc23	-0.7902117776668799
CC1CO1	1.1739862462231776
O=C3CN=C(c1ccccc1)c2cc(ccc2N3)N(=O)=O	-0.35595030980003023
CCNC(=S)NCC	0.7588131945262995
Oc1cc(Cl)cc(Cl)c1Cl	0.18138860538466464
CCCCC(=O)OC	0.8160784430362137
Nc1ccccc1	1.2598841189880488
Cc1cccc2c(C)cccc12	-0.7773270967521483
NS(=O)(=O)c2cc1c(NCNS1(=O)=O)cc2Cl	0.20047702155463606
C1=Cc2cccc3cccc1c23	-0.4342128160969131
CCCCCOC(=O)CC	0.8447110672911708
CCNc1nc(NC(C)C)nc(OC)n1	0.4610339022747456
c1ccc2c(c1)cc3ccc4cccc5ccc2c3c45	-2.6957129218342746
CCBr	0.935381044098535
CCC#CCC	0.5058916802741784
CC1OC(CC(O)C1O)OC2C(O)CC(OC2C)OC8C(O)CC(OC7CCC3(C)C(CCC4C3CCC5(C)C(CCC45O)C6=CC(=O)OC6)C7)OC8C	-1.0703342849612092
CCC(=C)C	0.1527559811297075
Oc1cccc2cccnc12	0.3006912064469859
C1CCc2ccccc2C1	-0.62986908183912
Oc1ccc(cc1)C2(OC(=O)c3ccccc23)c4ccc(O)cc4	0.0716302124073291
Brc1cc(Br)cc(Br)c1	-1.2168378790657404
COP(=S)(OC)Oc1cc(Cl)c(Cl)cc1Cl	-1.2741031275756547
Cc1cc(=O)[nH]c(=S)[nH]1	0.2930558399789973
COc1cc(CC=C)ccc1O	0.7110921541013709
O=C1NC(=O)NC(=O)C1(C(C)C)CC=C	0.6404650142724767
c1cc2ccc3cccc4ccc(c1)c2c34	-1.4917110719133289
CCOC(C)OCC	1.250339910903063
CC1(C)CON(Cc2ccccc2Cl)C1=O	0.33982245959542723
CCCCOCCO	1.255112014945556
Clc1c(Cl)c(Cl)c(N(=O)=O)c(Cl)c1Cl	-1.3218241680005833
CC12CCC(O)CC1CCC3C2CCC4(C)C3CCC4=O	-0.6451398147750972
FC(F)(F)c1cccc(c1)N2CC(CCl)C(Cl)C2=O	-0.47573012126660075
c1ccc2ncccc2c1	0.835166859206185
COC(=O)c1cc(O)c(O)c(O)c1	0.8637994834611422
OC(Cn1cncn1)(Cn2cncn2)c3ccc(F)cc3F	0.5965616570815425
Clc2ccc1oc(=O)[nH]c1c2	0.10455773030052953
Clc1ccc(c(Cl)c1)c2c(Cl)c(Cl)c(Cl)c(Cl)c2Cl	-2.3239660169240817
O=C1NC(=O)C(=O)C(=O)N1	0.8590273794186494
ClCCCCl	0.6824595298464139
Fc1cccc(Br)c1	0.18138860538466464
Clc1ccc(Br)cc1	-0.276733382694649
CC(C)C(C)C	-0.28627759077963466
CCC=C	0.5297522004866427
Clc1ccc(Cl)c(c1)c2cc(Cl)c(Cl)c(Cl)c2Cl	-2.2094355199042535
Nc1cc[nH]c(=O)n1	0.9043623678223315
FC(F)(Cl)C(F)(Cl)Cl	0.004820755812429133
CCC#N	1.5891592979200555
ClC(Cl)C(c1ccc(Cl)cc1)c2ccccc2Cl	-1.6510993469325899
COc1ccccc1N(=O)=O	0.520207992401657
CC34CCC1C(CC=C2CC(O)CCC12C)C3CCC4=O	-0.5105664807767988
CC12CC2(C)C(=O)N(C1=O)c3cc(Cl)cc(Cl)c3	-0.8350695556663125
c1cc2ccc3ccc4ccc5cccc6c(c1)c2c3c4c56	-2.847943040789797
CCC(C)c1cc(cc(N(=O)=O)c1O)N(=O)=O	-0.1574307816323277
c1c(OC)c(OC)C2C(=O)OCC2c1	0.5493178270608634
OCC(O)CO	1.9900160374894549
COc1ccccc1O	0.520207992401657
CCOP(=S)(OCC)Oc1nc(Cl)c(Cl)cc1Cl	-1.2502426073631905
Cc1c2ccccc2cc3ccccc13	-1.355228896298033
Cc1cc(=O)n(c2ccccc2)n1C	1.7967458237684943
CCCCOC	0.9831020845234634
Cc2cnc1cncnc1n2	1.0480026995013663
CCNc1nc(Cl)nc(NCC)n1	-0.7157669546039912
CN(C)C(=O)C	1.9852439334469623
CSc1nc(nc(n1)N(C)C)N(C)C	0.17852534295916883
C=C	1.2646562230305416
CC(C)(C)CCO	1.2169351826056132
O=C1NC(=O)NC(=O)C1(CC)CC=C	0.6853227922719095
Oc1ccc(Cl)c(Cl)c1Cl	0.18138860538466464
COc1ccccc1	0.5727011368690783
c1ccc(Cl)cc1C(c2ccc(Cl)cc2)(O)C(=O)OC(C)C	-0.7062227465190056
CC13CCC(=O)C=C1CCC4C2CCC(C(=O)CO)C2(CC(O)C34)C=O	-0.3817196716294918
COc2ccc(Oc1ccc(NC(=O)N(C)C)cc1)cc2	-0.5296548969467701
CCc1ccc(C)cc1	-0.028583972485020745
CC(C)SC(C)C	0.3865890792118571
O=N(=O)c1cccc(c1)N(=O)=O	0.36272855899939294
CCOP(=S)(OCC)SCSP(=S)(OCC)OCC	-1.1882052548107835
CCC1(C(C)C)C(=O)NC(=O)NC1=O	0.4009053913393357
CC(=O)OCC(=O)C3(O)CCC4C2CCC1=CC(=O)CCC1(C)C2C(=O)CC34C	-0.5535154171592344
Cc1ncc(N(=O)=O)n1CCO	0.8733436915461279
Nc1ccc(Cl)cc1	0.6633711136764425
CCCC(C)(C)CO	0.7301805702713424
c1ccoc1	1.064227853245842
COCCCNc1nc(NC(C)C)nc(SC)n1	0.058268321088349104
CN(C)C(=O)NC1CC2CC1C3CCCC23	-0.05769380714422732
CC(C)(C)c1ccccc1	-0.2910496948221276
CC(=O)CCC1C(=O)N(N(C1=O)c2ccccc2)c3ccccc3	-0.10493763716490642
CC(=O)OCC(=O)C3(O)CCC4C2CCC1=CC(=O)C=CC1(C)C2C(O)CC34C	-0.62986908183912
CCCOC	1.2694283270730344
CC(C)OC(=O)C	1.193074662393149
Brc1ccccc1	0.2386538538945789
CCOC(=O)c1ccc(O)cc1	0.3340959347444358
O=C1N(COC(=O)CCC)C(=O)C(N1)(c2ccccc2)c3ccccc3	-0.9643935752178695
CCC(=O)OC3CCC4C2CCC1=CC(=O)CCC1(C)C2CCC34C	-1.107079486088405
c1cc2ccc3ccc4ccc5ccc6ccc1c7c2c3c4c5c67	-2.9977871077240725
O=c1[nH]cnc2[nH]ncc12	0.37418160870137573
ClC=C	0.6204221772940068
CN(C)C(=O)C(c1ccccc1)c2ccccc2	0.03345338006738626
BrC(Br)(Br)Br	-0.042900284612499416
CCN2c1cc(N(C)C)cc(C)c1NC(=O)c3cccnc23	-0.868951494368012
O=C1NC(=O)c2ccccc12	0.21002122963962178
OC(c1ccc(Cl)cc1)(c2cncnc2)c3ccccc3Cl	-0.6346411858816128
COC(=O)c1ccccc1	0.5727011368690783
Cn1ccc(=O)[nH]c1=O	1.0704315885010827
CCCCC1C(=O)N(N(C1=O)c2ccc(O)cc2)c3ccccc3	-0.3244544231195775
Clc1ccc(Cl)c(c1)c2cccc(Cl)c2Cl	-1.6320109307626185
CCC2NC(=O)c1cc(c(Cl)cc1N2)S(N)(=O)=O	-0.11448184524989212
CN(C)C(=O)Nc1ccc(Cl)c(Cl)c1	-0.3578591514170274
C1CC=CC1	0.45339853580675704
C1(=O)NC(=O)NC(=O)C1(O)C2(O)C(=O)NC(=O)NC2(=O)	0.5058916802741784
CCCCCCCCC	-1.3504567922555404
Oc1ccccc1Cl	0.9496973562260135
c1cccc2c3c(C)cc4ccccc4c3ccc12	-1.6892761792725326
CCOc1ccccc1	0.3436401428294215
CCOC(=O)C=Cc1ccccc1	0.02390917198240055
Cc1[nH]c(=O)n(c(=O)c1Cl)C(C)(C)C	0.27014974057503166
Clc1ccccc1C2=NCC(=O)Nc3ccc(cc23)N(=O)=O	-0.21421881973799273
Cc1ccc(cc1)S(=O)(=O)N	0.6251942813364997
CC(OC(=O)Nc1cccc(Cl)c1)C#C	0.20668075680987671
CCCCCC(C)C	-0.9686884688561124
CC1(C)C(C=C(Cl)C(F)(F)F)C1C(=O)OC(C#N)c2cccc(Oc3ccccc3)c2	-2.4461318804118988
CCCC1C(=O)N3N(C1=O)c2cc(C)ccc2N=C3N(C)C	-0.23283002550371493
CN2C(=O)CN=C(c1ccccc1)c3cc(Cl)ccc23	-0.33590747282156036
CCC(O)C(C)C	1.1214931017557561
CCOP(=S)(OCC)Oc1ccc(cc1)S(C)=O	0.35795645495690015
CC1(C)C2CCC1(C)C(O)C2	0.34841224687191447
CC12CCC3C(CCC4=CC(=O)CCC34C)C2CCC1O	-0.46284544035187
CCCCCCC	-0.7062227465190056
Oc1cccc2ccccc12	0.3961332872968428
C/C1CCCCC1\C	-0.5964643535416699
COc2cc1c(N)nc(nc1c(OC)c2OC)N3CCN(CC3)C(=O)OCC(C)(C)O	-0.28055106592864326
C1Cc2c3c1cccc3cc4c2ccc5ccccc54	-2.2905612886266318
CC(=O)C3(C)CCC4C2C=C(C)C1=CC(=O)CCC1(C)C2CCC34C	-1.0593584456634764
CCCCCC(=O)C	0.7635852985687924
COP(=O)(NC(C)=O)SC	1.7132340030248696
CCCCSP(=O)(SCCCC)SCCCC	-0.9973210931110693
c1cC2C(=O)NC(=O)C2cc1	0.05635947947135196
NS(=O)(=O)c2cc1c(NC(NS1(=O)=O)C(Cl)Cl)cc2Cl	0.1766165013421717
CC=C(C)C	0.23388174985208593
Cc1ccc(C)c(C)c1	-0.12402605333487783
Oc1cc(Cl)c(Cl)cc1Cl	0.4009053913393357
c1ccc2c(c1)cnc3ccccc23	0.12889546091724335
CCCC(C)(O)CC	0.9878741885659563
CCCCCCCC	-1.045042133535998
c1ccc2cc3ccccc3cc2c1	-1.5747456822527042
NNc1ccccc1	1.4889451130277056
CCC=O	1.732322419194841
C1CCCCCCC1	-0.5248827929042774
O=C1NC(=O)NC(=O)C1(CC=C)CC=C	0.46437437510449064
ClC(Cl)Cl	0.8972042117585922
Sc1nccc(=O)[nH]1	0.3708411358716307
Clc1ccc(CN(C2CCCC2)C(=O)Nc3ccccc3)cc1	-1.3671591564042653
CC1=CCCCC1	-0.10493763716490642
CCCCC(CC)C=O	0.43908222367927857
COc2c1occc1c(OC)c3c(=O)cc(C)oc23	0.013887753493165398
O=C1NC(=O)NC(=O)C1(CC)CCC(C)C	0.18711513023565607
c1ccc2c3c(ccc2c1)c4cccc5cccc3c45	-2.362142849264025
CCC(CC)C=O	0.7301805702713424
CCCOCCC	0.6824595298464139
CCCCCCCCCCCCCCO	-1.3313683760855688
Oc1c(Cl)ccc(Cl)c1Cl	0.1957049175121431
NC(=O)N	1.9136623728095692
CCCC#C	0.6729153217614282
Brc1cccc(Br)c1	-0.23378444631221337
CCCCCCCCCCCCCCCCCCO	-2.553027010963739
CC(=O)Nc1ccccc1	0.8208505470787065
c1cc(O)c(O)c2OCC3(O)CC4=CC(=O)C(O)=CC4=C3c21	0.16707229325718598
c1nccc(C(=O)NN)c1	1.4598352783684991
OC1C=CC2C1C3(Cl)C(=C(Cl)C2(Cl)C3(Cl)Cl)Cl	-1.1500284224708406
CC(C)CCOC=O	0.7301805702713424
CC(=O)c1ccccc1	0.8447110672911708
c2ccc1nc(ccc1c2)c4ccc3ccccc3n4	-1.1213957982158838
CCOP(=O)(OCC)OCC	1.6607408585574484
CC2(C)C1CCC(C)(C1)C2=O	0.5727011368690783
COc2cnc1cncnc1n2	1.0212789168634062
ClC2=C(Cl)C3(Cl)C1C=CCC1C2(Cl)C3(Cl)Cl	-1.2359262952357117
CC(C)N(=O)=O	1.1596699340956989
c1ccc2c(c1)[nH]c3ccccc32	-1.0593584456634764
OCC(O)C(O)CO	1.7895876677047553
CCCOC(=O)c1ccc(N)cc1	0.2854204735110088
CNC(=O)C=C(C)OP(=O)(OC)OC	1.76620435789654
O=C1CCC(=O)N1	1.5987035060050412
CCC(C)C(C)C	-0.5869201454566844
CCCCc1c(C)nc(NCC)nc1OS(=O)(=O)N(C)C	-0.5296548969467701
CCN2c1ncccc1N(C)C(=S)c3cccnc23	-0.7558526285609314
O2c1ccccc1N(CC)C(=O)c3ccccc23	-0.30059390290711335
C1CCOCC1	1.4412240726027772
CCCCCC#C	0.0191370679399078
c1cc2ccc(OC)c(CC=C(C)(C))c2oc1=O	-0.60314529920116
c1cc(C)cc2c1c3cc4cccc5CCc(c45)c3cc2	-2.3239660169240817
CCOC(=O)c1ccccc1	0.34841224687191447
ClCC(C)C	0.5011195762316856
CC34CCC1C(CCc2cc(O)ccc12)C3CCC4(O)C#C	-0.5964643535416699
CCCCCCCCCCCC(=O)OC	-0.7825764111988913
CCCSCCC	0.22433754176710025
c1ccc2cc3cc4ccccc4cc3cc2c1	-2.6484690918135954
CCCCCBr	-0.014267660357542285
CCCC/C=C/C	-0.3674033595020131
Cc1ncc(N(=O)=O)n1CCO	0.8542552753761565
CCCCCC1CCCC1	-1.4458988731053974
Clc1ccc(Cl)c(c1)c2c(Cl)c(Cl)cc(Cl)c2Cl	-2.085360814799439
O=C1NC(=O)NC(=O)C1(CC)C(C)C	0.43049243640279133
CC(Cl)(Cl)Cl	0.5011195762316856
CON(C)C(=O)Nc1ccc(Cl)cc1	0.2291096458095932
O=C2NC(=O)C1(CCCCC1)C(=O)N2	-0.004723452272556577
CN(C)C(=O)OC1=CC(=O)CC(C)(C)C1	1.0499115411183633
Cc1ccc(Br)cc1	-0.06676080482496358
CCOCC	1.4125914483478201
CC(C)NC(=O)N1CC(=O)N(C1=O)c2cc(Cl)cc(Cl)c2	-0.6327323442646158
CCCCN(CC)c1c(cc(cc1N(=O)=O)C(F)(F)F)N(=O)=O	-1.1834331507682907
Cc1cc(C)c(O)c(C)c1	0.4772590560192214
c1ccccc1	0.6729153217614282
Clc1ccc(I)cc1	-0.46761754439436315
COc1ccc(NC(=O)N(C)C)cc1Cl	0.2319729082350888
CC(C)N(C(=O)CCl)c1ccccc1	0.2720585821920288
C=Cc1ccccc1	0.10980704474727193
COCOC	1.6846013787699126
Cc1ccccc1C	0.11935125283225764
CCC(C)O	1.6798292747274195
Oc1ccc(O)cc1	1.3744146160078772
CC34CCC1C(CCc2cc(O)ccc12)C3CC(O)C4O	-0.9090371683249517
C1c2ccccc2c3cc4ccccc4cc13	-2.3812312654339958
O=C1CNC(=O)N1	1.2646562230305416
c1(O)cc(O)ccc1CCCCCC	0.2195654377246075
C=CCS(=O)SCC=C	1.059455749203349
CCOP(=S)(OCC)Oc2ccc1oc(=O)c(Cl)c(C)c1c2	-1.1128060109393971
Cc1c(C)c2c3ccccc3ccc2c4ccccc14	-1.8897045490572324
CCCCC(=O)OC3(C(C)CC4C2CCC1=CC(=O)C=CC1(C)C2(F)C(O)CC34C)C(=O)CO	-0.7921206192838769
O=c2[nH]c(=O)c1[nH]c(=O)[nH]c1[nH]2	-0.4198965039694346
Oc1c(Cl)cc(Cl)c(Cl)c1Cl	-0.023811868442527993
Clc1cccc(Cl)c1	0.004820755812429133
Clc1ccc(cc1)C(c2ccc(Cl)cc2)C(Cl)(Cl)Cl	-1.9565140056521326
CC(C)COC=O	0.9735578764384779
c1ccccc1SC	0.31500751857446435
CCN2c1nc(C)cc(C(F)(F)F)c1NC(=O)c3cccnc23	-0.5520837859464864
CCCCCC	-0.3769475675869988
COC(=O)c1cccnc1	1.2360235987755845
NS(=O)(=O)c3cc2c(NC(Cc1ccccc1)NS2(=O)=O)cc3C(F)(F)F	-0.25764496652467755
Clc1ccc(cc1Cl)c2cc(Cl)c(Cl)c(Cl)c2Cl	-2.2762449764991532
CC1(OC(=O)N(C1=O)c2cc(Cl)cc(Cl)c2)C=C	-0.8947208561974731
CCNc1nc(Cl)nc(NC(C)(C)C#N)n1	-0.04767238865499216
c1ccc2c(c1)c3ccccc3c4ccccc24	-1.7541767942504354
CC=C(C(=CC)c1ccc(O)cc1)c2ccc(O)cc2	-0.9066511163037053
CCCCC(CC)COC(=O)c1ccccc1C(=O)OCC(CC)CCCC	-1.8658440288447682
CCc1ccccn1	1.6989176908973909
COP(=O)(OC)OC(Br)C(Cl)(Cl)Br	0.3675006630418859
c1ccc(cc1)c2ccccc2	-0.6179388217328877
Clc1cc(Cl)c(c(Cl)c1)c2c(Cl)cc(Cl)cc2Cl	-2.7009622362810175
CN(C)c1nc(nc(n1)N(C)C)N(C)C	-0.14979541516433914
CC(C)CC(C)(C)O	1.0165068128209134
O=C2NC(=O)C1(CCCCCC1)C(=O)N2	-0.056262175931479405
OCC1OC(O)(CO)C(O)C1O	1.7609550434497983
Cc1cc(C)cc(O)c1	0.7874458187812566
ClCC#CCOC(=O)Nc1cccc(Cl)c1	-0.62986908183912
CC(=O)Nc1ccc(Cl)cc1	0.09883120544953831
Clc1ccc(Cl)c(c1)c2c(Cl)c(Cl)c(Cl)c(Cl)c2Cl	-2.8107206292583524
CCC(C)(C)C	-0.23855655035470613
CNc1ccccc1	0.8447110672911708
C=CCC=C	0.45817063984925
CC(=O)OCC(=O)C1(O)CCC2C3CCC4=CC(=O)CCC4(C)C3C(O)CC21C	-0.8732463880062553
Cc1cc(cc(N(=O)=O)c1O)N(=O)=O	0.7607220361432967
OC3N=C(c1ccccc1Cl)c2cc(Cl)ccc2NC3=O	-0.2643259121841677
Oc1cccc(Cl)c1	1.1214931017557561
Clc1cccc(Br)c1	-0.07630501290994929
NS(=O)(=O)c2cc1c(N=CNS1(=O)=O)cc2Cl	4.86517699363843e-05
O=C1NC(=O)NC(=O)C1(C)CC	0.8695260083121337
OCCOc1ccccc1	1.1214931017557561
C(c1ccccc1)c2ccccc2	-0.4914780646068273
CCCCCC(O)CC	0.5106637843166713
CCN(Cc1c(F)cccc1Cl)c2c(cc(cc2N(=O)=O)C(F)(F)F)N(=O)=O	-1.779946156079897
CC(C)Nc1nc(Cl)nc(NC(C)C)n1	-0.6585017060940769
CCCC(C)CO	0.9258368360135493
CCCCC(C)(C)O	0.9401531481410278
CCc1ccccc1	0.1336675649597361
O=C1NC(=O)NC(=O)C1(CC)CC=C(C)C	0.38038534395661644
ClC1C=CC2C1C3(Cl)C(=C(Cl)C2(Cl)C3(Cl)Cl)Cl	-1.558997738912478
CCC(C)C1(CC(Br)=C)C(=O)NC(=O)NC1=O	0.19236444468239827
CC1(C)C(C(=O)OC(C#N)c2cccc(Oc3ccccc3)c2)C1(C)C	-1.4196523008716868
COC(C)(C)CCCC(C)CC=CC(C)=CC(=O)OC(C)C	-1.0211816133235339
CCOC(=O)CC	1.1405815179257275
CSc1nc(NC(C)C)nc(NC(C)C)n1	-0.5010222726918128
CC(C#C)N(C)C(=O)Nc1ccc(Cl)cc1	-0.40558019184195593
Cc1cc2ccccc2cc1C	-0.7968927233263696
Clc1ccc(cc1)c2cc(Cl)ccc2Cl	-1.5270246418277758
Clc1ccc(c(Cl)c1)c2cc(Cl)c(Cl)c(Cl)c2Cl	-2.0710445026719606
NC(N)=NC#N	1.3076051594129772
ClC(Cl)(Cl)N(=O)=O	0.5011195762316856
Clc1cccc(Cl)c1c2ccccc2	-1.0307258214085193
COc1ccc(C=O)cc1	0.744496882398821
CC(=O)Nc1ccc(cc1)N(=O)=O	0.17088997649118026
CCCCCCC(=O)OCC	0.14798387708721455
CC(=O)Nc1ccc(O)cc1	0.964013668353492
c2ccc1[nH]ncc1c2	0.42476591155179994
CC5(C)OC4CC3C2CCC1=CC(=O)C=CC1(C)C2(F)C(O)CC3(C)C4(O5)C(=O)CO	-0.6012364575841627
Nc2nc1[nH]cnc1c(=O)[nH]2	-0.2543044936949327
COC(=O)C	1.6750571706849267
CC34CCC1C(CCC2CC(=O)CCC12C)C3CCC4O	-0.8078685626241034
CCCC(O)C=C	1.1739862462231776
OC(C1=CC2C5C(C1C2=C(c3ccccc3)c4ccccn4)C(=O)NC5=O)(c6ccccc6)c7ccccn7	-0.4203737143736838
CCCCOCCCC	0.5727011368690783
CCCCCCCCCCCCO	-0.8350695556663125
CCN2c1nc(N(C)(CCO))ccc1NC(=O)c3cccnc23	-0.147886573547342
CCCC(C)(C)O	1.2217072866481058
Nc1nc(=O)[nH]cc1F	0.9916918717999507
CCCCOc1ccc(C(=O)OCC)c(c1)N(CC)CC	-0.3769475675869988
CCCCCC(C)(C)O	0.6347384894214854
Cc1c(C)c(C)c(C)c(C)c1C	-1.0402700294935052
CC(C)c1ccc(C)cc1O	0.3961332872968428
c2cnc1ncncc1n2	1.4650845928152414
CCOP(=S)(OCC)Oc1ccc(cc1)N(=O)=O	-0.7682600990714127
C	1.026051020905899
c2ccc1NCCc1c2	0.9592415643109992
O=N(=O)c1cccc2ccccc12	-0.23378444631221337
CCC(C)C(=O)C	1.1358094138832346
Nc1nc(O)nc2nc[nH]c12	-0.16745220012156264
OC(CC(c1ccccc1)c3c(O)c2ccccc2oc3=O)c4ccc(cc4)c5ccc(Br)cc5	-0.6656598621578165
CN(=O)=O	1.5796150898350696
CC(C)N(C(C)C)C(=O)SCC(Cl)=C(Cl)Cl	-0.8732463880062553
C=CCCC=C	0.1766165013421717
c2ccc1[nH]ccc1c2	0.7301805702713424
CC34CCC1C(CCC2=CC(=O)CCC12C)C3CCC4=O	-0.3053660069496061
CCCCC=C	-0.085849220994935
Cc1cccc(C)c1NC(=O)c2cc(c(Cl)cc2O)S(N)(=O)=O	-0.35308704737453467
CCC1CCCCC1	-0.5726038333292057
CCCCCCCC(=O)C	0.22433754176710025
COC(=O)Nc2nc1ccc(cc1[nH]2)C(=O)c3ccccc3	-0.39603598375697024
CC(C)OC(=O)Nc1cccc(Cl)c1	-0.1574307816323277
CCN2c1nc(Cl)ccc1N(C)C(=O)c3cccnc23	-0.5077032183513029
CNC(=O)Oc1cccc2ccccc12	-0.0829859585694394
C#C	1.5939314019625483
Cc1cncc(C)c1	1.636880338344984
C1C=CCC=C1	0.47248695197672846
CCOC(=O)N(C)C(=O)CSP(=S)(OCC)OCC	0.253924586830556
CC(O)c1ccccc1	1.0165068128209134
CC(Cl)CCl	0.6920037379313996
CCCC=C(CC)C=O	0.2816027902770145
CCOP(=S)(OCC)SCCSCC	-0.5630596252442203
CC(=O)OC3(C)CCC4C2CCC1=CC(=O)CCC1(C)C2CCC34C	-1.0660393913229664
Clc1ccc(cc1)c2c(Cl)cccc2Cl	-1.4745314973603543
Fc1cccc(F)c1C(=O)NC(=O)Nc2ccc(Cl)cc2	-1.41726624885044
Oc1cc(Cl)ccc1Oc2ccc(Cl)cc2Cl	-0.6728180182215556
c1(C(=O)OCCCCCC(C)(C))c(C(=O)OCCCCCC(C)(C))cccc1	-1.7117050682722494
CC12CC(O)C3C(CCC4=CC(=O)CCC34C)C2CCC1C(=O)CO	-0.09062132503742795
Cc1cc(C)cc(C)c1	-0.16697498971731342
CCCCCCCCOC(=O)c1ccccc1C(=O)OCCCCCCCC	-0.9853908330048374
CCCCCCCCCCCCCCCO	-1.5747456822527042
Clc1cccc(Cl)c1c2c(Cl)cccc2Cl	-2.0710445026719606
O=C1NC(=O)NC(=O)C1(C)C	0.6242398605280012
CC(C)I	0.45817063984925
O=N(=O)c1ccccc1N(=O)=O	-0.023811868442527993
CC(C)C(=O)C	1.3982751362203414
CCCCCCCCCCCCCCCC	-2.553027010963739
CC12CCC(CC1)C(C)(C)O2	0.6251942813364997
Cc2cccc3sc1nncn1c23	0.46771484793423573
CCCCCCC(=O)C	0.4772590560192214
CCCCCCCCC(=O)OC	-0.1574307816323277
Fc1ccc(F)cc1	0.5154358883591641
O=C1N(C2CCC(=O)NC2=O)C(=O)c3ccccc13	0.17852534295916883
CCCN(CCC)c1c(cc(cc1N(=O)=O)C(F)(F)F)N(=O)=O	-1.255014711405683
CCO	1.980471829404469
O=C2NC(=O)C1(CCCC1)C(=O)N2	0.334573145148685
c1c(NC(=O)OC(C)C(=O)NCC)cccc1	0.582245344954064
CC(C)=CC3C(C(=O)OCc2cccc(Oc1ccccc1)c2)C3(C)C	-1.045042133535998
CN(C)C(=O)NC1CCCCCCC1	0.39708770810534144
ClC1(C2(Cl)C3(Cl)C4(Cl)C5(Cl)C1(Cl)C3(Cl)Cl)C5(Cl)C(Cl)(Cl)C24Cl	-1.7894903641648825
CCCCCCCCBr	-0.9591442607711265
CCCCNC(=O)n1c(NC(=O)OC)nc2ccccc12	-0.8746780192190031
CN(C)c2c(C)n(C)n(c1ccccc1)c2=O	1.281835797583516
CCC(O)CC	1.341009887710427
Cc1ccc(cc1)N(=O)=O	0.2672864781495358
CC(C)CCCO	0.9115205238860707
CC34CCC1C(CCC2=CC(=O)CCC12O)C3CCC4(O)C#C	-0.7253111626889771
CC(C)OC(=O)C(O)(c1ccc(Br)cc1)c2ccc(Br)cc2	-0.8971069082187194
Nc2cnn(c1ccccc1)c(=O)c2Cl	0.08212884130081327
CCC(C)(C)O	1.5271219453676483
Cc1ccc(O)cc1	1.1071767896282776
CCOC=O	1.5271219453676483
CN(C)c1ccccc1	0.5392964085716284
C1CCC2CCCCC2C1	-1.0211816133235339
CCCCS	0.4152217034668142
c1ccc2c(c1)c3cccc4ccc5cccc2c5c43	-2.2667007684141676
ClC(=C(Cl)Cl)Cl	0.24342595793707164
CCC(=O)CC	1.3219214715404557
C=CC#N	1.5271219453676483
CC1CC2C3CC(F)C4=CC(=O)C=CC4(C)C3(F)C(O)CC2(C)C1(O)C(=O)CO	-1.2230416143209815
CCCCC(=O)C	1.0737720613308277
CCNc1nc(NC(C)(C)C)nc(OC)n1	-0.09014411463317852
CCCCC(C)CC	-1.006865301196055
BrCCBr	0.6538269055914568
CNC(=O)Oc1ccccc1C(C)C	0.0892869973645526
O=C1NCCN1c2ncc(s2)N(=O)=O	-0.08107711695244225
C1c2ccccc2c3ccc4ccccc4c13	-1.7322251156549682
COc1ccccc1Cl	0.2816027902770145
COP(=S)(OC)Oc1cc(Cl)c(Br)cc1Cl	-1.45067097714789
ClC(Cl)CC(=O)NC2=C(Cl)C(=O)c1ccccc1C2=O	-0.9448279486436482
ClC(Cl)C(c1ccc(Cl)cc1)c2ccc(Cl)cc2	-1.9803745258645966
COC(=O)C=C	1.350554095795413
CN(C)C(=O)Nc2ccc(Oc1ccc(Cl)cc1)cc2	-0.878018492048748
N(=Nc1ccccc1)c2ccccc2	-0.6680459141790628
CC(C)c1ccc(C)cc1	-0.34354283928954893
Oc1c(Cl)cccc1Cl	0.6013337611240355
OCC2OC(OC1(CO)OC(CO)C(O)C1O)C(O)C(O)C2O	1.8325366040871909
OC1C(O)C(O)C(O)C(O)C1O	1.6225640262175054
Cn2c(=O)n(C)c1ncn(CC(O)CO)c1c2=O	1.3744146160078772
OCC(NC(=O)C(Cl)Cl)C(O)c1ccc(cc1)N(=O)=O	0.44814922136001484
CCC(O)(CC)CC	1.0499115411183633
CC45CCC2C(CCC3CC1SC1CC23C)C4CCC5O	-1.1261679022583764
Brc1ccccc1Br	-0.21469603014224198
Oc1c(Cl)cc(Cl)cc1Cl	0.3388680387869287
CCCN(CCC)c1c(cc(cc1N(=O)=O)S(N)(=O)=O)N(=O)=O	-1.006865301196055
C2c1ccccc1N(CCF)C(=O)c3ccccc23	-0.8345923452620634
CC(C)C(=O)C(C)C	0.835166859206185
O=C1NC(=O)NC(=O)C1(C(C)C)CC=C(C)C	0.21813380651185957
c1c(O)C2C(=O)C3cc(O)ccC3OC2cc1(OC)	0.05111016502460977
Cn1cnc2n(C)c(=O)n(C)c(=O)c12	1.037504070607882
CC(=O)SC4CC1=CC(=O)CCC1(C)C5CCC2(C)C(CCC23CCC(=O)O3)C45	-0.5358586322020108
Cc1ccc(O)cc1C	0.7969900268662423
O(c1ccccc1)c2ccccc2	-0.4342128160969131
Clc1cc(Cl)c(cc1Cl)c2cc(Cl)c(Cl)cc2Cl	-2.6293806756436244
NC(=O)c1cccnc1	1.7466387313223195
Sc1ccccc1	0.44385432772177136
CNC(=O)Oc1cc(C)cc(C)c1	0.2238603313628508
ClC1CC2C(C1Cl)C3(Cl)C(=C(Cl)C2(Cl)C3(Cl)Cl)Cl	-1.8181229884198398
CSSC	0.7683574026112853
NC(=O)c1ccccc1	0.997418396650942
Clc1ccccc1Br	-0.06676080482496358
COC(=O)c1ccccc1OC2OC(COC3OCC(O)C(O)C3O)C(O)C(O)C2O	1.1014502647772861
CCCCC(O)CC	0.7540410904838066
CCN2c1nc(C)cc(C)c1NC(=O)c3cccnc23	-0.7176757962209876
Oc1cc(Cl)cc(Cl)c1	0.8160784430362137
Cc1cccc2c1ccc3ccccc32	-1.3361404801280616
CCCCC(CC)CO	0.4486264317642643
CC(C)N(C(C)C)C(=O)SCC(=CCl)Cl	-0.5897834078821802
Cc1ccccc1	0.4009053913393357
Clc1cccc(n1)C(Cl)(Cl)Cl	-0.338770735247056
C1CCC=CCC1	-0.06198870078247083
CN(C)C(=S)SSC(=S)N(C)C	-0.40558019184195593
COC1=CC(=O)CC(C)C13Oc2c(Cl)c(OC)cc(OC)c2C3=O	-0.09348458746292378
CCCCCCCCCCO	-0.276733382694649
CCC(C)(C)CC	-0.5630596252442203
CNC(=O)C(C)SCCSP(=O)(OC)(OC)	2.001469087191438
Oc1cc(Cl)c(Cl)c(Cl)c1Cl	-0.04767238865499216
CCCC=O	1.4507682806877629
CC4CC3C2CCC1=CC(=O)C=CC1(C)C2(F)C(O)CC3(C)C4(O)C(=O)COC(C)=O	-0.8827905960912412
CCCC	0.2291096458095932
COc1ccccc1O	0.520207992401657
CC1CC2C3CCC(O)(C(=O)C)C3(C)CC(O)C2(F)C4(C)C=CC(=O)C=C14	-0.5005450622875638
ClC(Cl)C(Cl)(Cl)Cl	0.21479333368211453
CCOC(=O)c1ccccc1C(=O)OCC	0.3340959347444358
CC(C)CO	1.5032614251551841
CC(C)Cc1ccccc1	-0.5105664807767988
ICI	0.3388680387869287
CCCC(O)CCC	0.7874458187812566
CCCCCOC(=O)C	0.5536127206991069
Oc1c(Cl)c(Cl)cc(Cl)c1Cl	-0.15265867758983495
CCCc1ccccc1	-0.15265867758983495
FC(F)(Cl)C(F)(F)Cl	0.14798387708721455
CC=CC=O	1.6082477140900269
CN(C)C(=O)N(C)C	1.9041181647245835
Cc1cc(C)c(C)cc1C	-0.7348553707739626
CC(=O)OC3(CCC4C2CCC1=CC(=O)CCC1C2CCC34C)C#C	-0.8350695556663125
CCOP(=S)(OCC)N2C(=O)c1ccccc1C2=O	-0.14311446950484924
c1ccccc1NC(=O)c2c(O)cccc2	-0.25764496652467755
CCN(CC)C(=S)SCC(Cl)=C	-0.16220288567482066
ClCC	0.9496973562260135
CC(=O)Nc1cc(NS(=O)(=O)C(F)(F)F)c(C)cc1C	-0.09062132503742795
O=C(C=CC=Cc2ccc1OCOc1c2)N3CCCCC3	-0.19560761397227056
CC/C=C\C	0.24342595793707164
CNC(=O)ON=C(CSC)C(C)(C)C	0.6824595298464139
O=C2NC(=O)C1(CCCCCCC1)C(=O)N2	0.032498959258887586
c1(C(C)(C)C)cc(C(C)(C)C)cc(OC(=O)NC)c1	-0.567831729286713
Oc2cc(O)c1C(=O)CC(Oc1c2)c3ccc(O)c(O)c3	-0.27196127865215625
O=C(c1ccccc1)c2ccccc2	-0.033356076527513705
CCCCCCCCCCCCCCCCCCCC	-2.444223038794902
N(Nc1ccccc1)c2ccccc2	0.06208600432234339
CCC(CC)CO	0.8972042117585922
Oc1ccncc1	1.9422949970645262
Cl\C=C/Cl	0.835166859206185
CC1CCCC1	-0.11925394929238488
CC(C)CC(C)O	1.0737720613308277
O2c1ccc(N)cc1N(C)C(=O)c3cc(C)ccc23	-0.41894208316093595
CC(C)(C)CO	1.2646562230305416
CC(C)(C)C(=O)C(Oc1ccc(Cl)cc1)n2cncn2	-0.26718917460966324
Cc1cc(no1)C(=O)NNCc2ccccc2	0.28112557987276526
CC=C	0.9401531481410278
Oc1ccc(Cl)cc1Cc2cc(Cl)ccc2O	-0.430872343267168
CCOC(=O)Nc2cccc(OC(=O)Nc1ccccc1)c2	-0.7548982077524324
O=C1c2ccccc2C(=O)c3ccccc13	-1.0211816133235339
CCCCCCC(C)O	0.45817063984925
CC1=C(C(=O)Nc2ccccc2)S(=O)(=O)CCO1	0.3670234526376364
CCCCc1ccccc1	-0.4819338565218414
O=C1NC(=O)C(=O)N1	1.2646562230305416
COP(=S)(OC)Oc1ccc(Sc2ccc(OP(=S)(OC)OC)cc2)cc1	-1.520820906572535
NS(=O)(=O)c1cc(ccc1Cl)C2(O)NC(=O)c3ccccc23	-0.19131272033402702
CC(C)COC(=O)C	0.8781157955886207
CC(C)C(C)(C)C	-0.6250969777966272
Clc1ccc(c(Cl)c1Cl)c2c(Cl)cc(Cl)c(Cl)c2Cl	-2.199891311819268
N#Cc1ccccc1C#N	0.3197796226169573
Cc1cccc(c1)N(=O)=O	0.2911469983620002
FC(F)(F)C(Cl)Br	0.6395105934639783
CNC(=O)ON=C(SC)C(=O)N(C)C	1.5061246875806797
CCSCCSP(=S)(OC)OC	-0.01951697480428448
CCC(C)C	-0.06198870078247083
COP(=O)(OC)OC(=CCl)c1cc(Cl)c(Cl)cc1Cl	-0.7024050632850114
