## Supplementary material for "PG-MLD: Physics-Guided Molecular Representation Learning via Dynamic 3D Trajectory Distillation": Code and Data: freesolv.csv

smiles	expt
CN(C)C(=O)c1ccc(cc1)OC	-11.01
CS(=O)(=O)Cl	-4.87
CC(C)C=C	1.83
CCc1cnccn1	-5.45
CCCCCCCO	-4.21
Cc1cc(cc(c1)O)C	-6.27
CC(C)C(C)C	2.34
CCCC(C)(C)O	-3.92
C[C@@H]1CCCC[C@@H]1C	1.58
CC[C@H](C)O	-4.62
C(Br)Br	-1.96
CC[C@H](C(C)C)O	-3.88
CCc1ccccn1	-4.33
CCCCC(=O)OCC	-2.49
c1ccc(cc1)S	-2.55
CC(=CCC/C(=C\CO)/C)C	-4.78
c1ccc2c(c1)CCC2	-1.46
CCOc1ccccc1	-2.22
c1cc(ccc1O)Br	-5.85
CCCC(C)(C)C	2.88
CC(=O)OCCOC(=O)C	-6.34
CCOP(=S)(OCC)SCSP(=S)(OCC)OCC	-6.1
C1CCCC(CC1)O	-5.48
COC(=O)C1CC1	-4.1
c1ccc(cc1)C#N	-4.1
CCCCC#N	-3.52
CC(C)(C)O	-4.47
CC(C)C(=O)C(C)C	-2.74
CCC=O	-3.43
CN(C)C=O	-7.81
Cc1ccc(cc1)C	-0.8
C=CCC=C	0.93
Cc1cccc(c1C)Nc2ccccc2C(=O)O	-6.78
CN(C)C(=O)c1ccccc1	-9.29
CCNCC	-4.07
CC(C)(C)c1ccc(cc1)O	-5.91
CC(C)CCOC=O	-2.13
CCCCCCCCCCO	-3.64
CCC(=O)OCC	-2.68
CCCCCCCCC	3.13
CC(=O)NC	-10.0
CCCCCCCC=C	2.06
c1ccc2cc(ccc2c1)O	-8.11
c1cc(c(cc1Cl)Cl)Cl	-1.12
C([C@H]([C@H]([C@@H]([C@@H](CO)O)O)O)O)O	-23.62
CCCC(=O)OC	-2.83
c1ccc(c(c1)C=O)O	-4.68
C1CNC1	-5.56
CCCNCCC	-3.65
c1ccc(cc1)N	-5.49
C(F)(F)(F)F	3.12
CC[C@@H](C)CO	-4.42
c1ccc(c(c1)O)I	-6.2
COc1cccc(c1O)OC	-6.96
CCC#C	-0.16
c1ccc(cc1)C(F)(F)F	-0.25
NN	-9.3
Cc1ccccn1	-4.63
CCNc1nc(nc(n1)Cl)NCC	-10.22
c1ccc2c(c1)Oc3cc(c(cc3O2)Cl)Cl	-3.56
CCCCCCCCN	-3.65
N	-4.29
c1ccc(c(c1)C(F)(F)F)C(F)(F)F	1.07
COC(=O)c1ccc(cc1)O	-9.51
CCCCCc1ccccc1	-0.23
CC(F)F	-0.11
c1ccc(cc1)n2c(=O)c(c(cn2)N)Cl	-16.43
C=CC=C	0.56
CN(C)C	-3.2
CCCCCC(=O)N	-9.31
CC(C)CO[N+](=O)[O-]	-1.88
c1ccc2c(c1)C(=O)c3cccc(c3C2=O)NCCO	-14.21
C(CO[N+](=O)[O-])O	-8.18
CCCCCCC(=O)C	-2.88
CN1CCNCC1	-7.77
CCN	-4.5
C1C=CC=CC=C1	-0.99
c1ccc2c(c1)Cc3ccccc3C2	-3.78
CC(Cl)Cl	-0.84
COc1cccc(c1)O	-7.66
c1cc2cccc3c2c(c1)CC3	-3.15
CCCCCCCCBr	0.52
c1ccc(cc1)CO	-6.62
c1c(c(=O)[nH]c(=O)[nH]1)Br	-18.17
CCCC	2.1
CCl	-0.55
CC(C)CBr	-0.03
CC(C)SC(C)C	-1.21
CCCCCCC	2.67
c1cnc[nH]1	-9.63
c1cc2c(cc1Cl)Oc3cc(c(c(c3O2)Cl)Cl)Cl	-3.84
CC[C@H](C)n1c(=O)c(c([nH]c1=O)C)Br	-9.73
C(I)I	-2.49
CCCN(CCC)C(=O)SCCC	-4.13
C[N+](=O)[O-]	-4.02
CCOC	-2.1
COC(CCl)(OC)OC	-4.59
CC(C)C	2.3
CC(C)CC(=O)O	-6.09
CCOP(=O)(OCC)O/C(=C/Cl)/c1ccc(cc1Cl)Cl	-7.07
CCCCl	-0.33
CCCSCCC	-1.28
CCC[C@H](CC)O	-4.06
CC#N	-3.88
CN(CC(F)(F)F)c1ccccc1	-1.92
[C@@H](C(F)(F)F)(OC(F)F)Cl	0.1
C=CCCC=C	1.01
Cc1cccc(c1)C	-0.83
CC(=O)OC	-3.13
COC(c1ccccc1)(OC)OC	-4.04
CCOC(=O)c1ccccc1	-3.64
CCCS	-1.1
CCCCCC(=O)C	-3.04
CC1(Cc2cccc(c2O1)OC(=O)NC)C	-9.61
c1ccc(cc1)CBr	-2.38
CCCCCC(=O)OCC	-2.23
CCCOC	-1.66
CN1CCOCC1	-6.32
c1cc(cc(c1)O)C#N	-9.65
c1cc(c(cc1c2c(c(cc(c2Cl)Cl)Cl)Cl)Cl)Cl	-4.38
CCCc1ccccc1	-0.53
Cn1cnc2c1c(=O)n(c(=O)n2C)C	-12.64
CNC	-4.29
C(=C(F)F)(C(F)(F)F)F	2.93
c1cc(ccc1O)Cl	-7.03
C1CCNCC1	-5.11
c1ccc2c(c1)ccc3c2cccc3	-3.88
CI	-0.89
COc1c(cc(c(c1O)OC)Cl)Cl	-6.44
C(=C/Cl)\Cl	-0.78
CCCCC	2.3
CCCC#N	-3.64
[C@@H](C(F)(F)F)(F)Br	0.5
CC(C)Cc1cnccn1	-5.04
CC[C@H](C)O[N+](=O)[O-]	-1.82
c1ccc(cc1)c2cc(ccc2Cl)Cl	-2.46
c1ccc(cc1)c2cc(c(c(c2Cl)Cl)Cl)Cl	-3.48
CC[C@@H](C)C(C)C	2.52
C[C@H](CC(C)C)O	-3.73
C1CCOCC1	-3.12
C1CC1	0.75
c1c(cc(c(c1Cl)Cl)Cl)c2cc(c(c(c2Cl)Cl)Cl)Cl	-3.17
C=C(Cl)Cl	0.25
CC(C)CO	-4.5
CCCOC(=O)CC	-2.44
C(C(Cl)(Cl)Cl)(Cl)(Cl)Cl	-0.64
CSc1ccccc1	-2.73
CCc1ccccc1O	-5.66
CC(C)(C)Cl	1.09
CC(=C)C=C	0.68
Cc1ccc(cc1)C(C)C	-0.68
Cn1ccnc1	-8.41
C(CO)O	-9.3
c1ccc(c(c1)Cl)Cl	-1.36
c1c(=O)[nH]c(=O)[nH]c1Cl	-15.83
CCCOC=O	-2.48
c1ccc2c(c1)Oc3ccc(cc3O2)Cl	-3.1
CCCCCC(=O)O	-6.21
CCOC(=O)CCC(=O)OCC	-5.71
Cc1ccnc(c1)C	-4.86
C1CCC=CC1	0.14
CN1CCN(CC1)C	-7.58
c1cc(c(cc1c2cc(c(c(c2Cl)Cl)Cl)Cl)Cl)Cl	-3.04
C1=CC(=O)C=CC1=O	-6.5
COC(=O)CCl	-4.0
CCCC=O	-3.18
CCc1ccccc1	-0.79
C(=C(Cl)Cl)Cl	-0.44
CCN(CC)CC	-3.22
c1cc2c(cc1Cl)Oc3c(c(c(c(c3Cl)Cl)Cl)Cl)O2	-4.15
Cc1ccncc1C	-5.22
c1(=O)[nH]c(=O)[nH]c(=O)[nH]1	-18.06
c1ccc(cc1)C=O	-4.02
c1ccnc(c1)Cl	-4.39
C=CCCl	-0.57
Cc1ccc(cc1)C(=O)C	-4.7
C=O	-2.75
Cc1ccccc1Cl	-1.14
CC(=O)N1CCCC1	-9.8
CC(OC)(OC)OC	-4.42
CCCCc1ccccc1	-0.4
CN(C)c1ccccc1	-3.45
CC(C)OC	-2.01
c12c(c(c(c(c1Cl)Cl)Cl)Cl)Oc3c(c(c(c(c3Cl)Cl)Cl)Cl)O2	-4.53
c1(c(c(c(c(c1Cl)Cl)Cl)Cl)Cl)c2c(c(c(c(c2Cl)Cl)Cl)Cl)Cl	-2.98
C(C(Cl)Cl)Cl	-1.99
CNc1ccccc1	-4.69
CC(C)OC(=O)C	-2.64
c1ccccc1	-0.9
c1cc(c(c(c1)Cl)Cl)Cl	-1.24
CCOP(=S)(OCC)SCSc1ccc(cc1)Cl	-6.5
COP(=S)(OC)SCn1c(=O)c2ccccc2nn1	-10.03
c1ccc2c(c1)Oc3c(cc(c(c3O2)Cl)Cl)Cl	-4.05
CC(=C)C(=C)C	0.4
CCCCC=C	1.58
S	-0.7
CCOCC	-1.59
CCNc1nc(nc(n1)SC)NC(C)C	-7.65
CCCCOC(=O)c1ccc(cc1)O	-8.72
CCCCCCOC(=O)C	-2.26
C1CCC(=O)C1	-4.7
CCCCC(=O)O	-6.16
CCBr	-0.74
Cc1ccc2cc(ccc2c1)C	-2.63
CCCCCCO	-4.4
c1ccc(cc1)c2ccccc2Cl	-2.69
CC1=CCCCC1	0.67
CCCCCCO[N+](=O)[O-]	-1.66
C(Br)(Br)Br	-2.13
CCc1ccc(cc1)O	-6.13
CCCOCCO	-6.4
c1ccc(cc1)OC=O	-3.82
c1c(c(=O)[nH]c(=O)[nH]1)I	-18.72
CCCC(=O)O	-6.35
COC(C(F)(F)F)(OC)OC	-0.8
C1[C@H]([C@@H]([C@H]([C@H](O1)O)O)O)O	-20.52
C(F)(F)(F)Br	1.79
CCCCO	-4.72
c1ccc(cc1)F	-0.8
CCOC(=O)C	-2.94
CC(C)COC(=O)C(C)C	-1.69
CC(C)(C)OC	-2.21
C1=C[C@@H]([C@@H]2[C@H]1[C@@]3(C(=C([C@]2(C3(Cl)Cl)Cl)Cl)Cl)Cl)Cl	-2.55
CCC(=O)CC	-3.41
COC(=O)C(F)(F)F	-1.1
c1ccc2ccccc2c1	-2.4
c1cc(c(c(c1c2cc(c(c(c2Cl)Cl)Cl)Cl)Cl)Cl)Cl	-4.4
CC(=O)Oc1ccccc1C(=O)O	-9.94
CC(=O)C(C)(C)C	-3.11
COS(=O)(=O)C	-4.87
CCc1ccncc1	-4.73
CC(C)NC(C)C	-3.22
c1cc2c(cc1Cl)Oc3ccc(cc3O2)Cl	-3.67
CCCCCCCN	-3.79
CC1CCCC1	1.59
CCC	2.0
C[C@H]1CCCO1	-3.3
CNC(=O)Oc1cccc2c1cccc2	-9.45
c1cc(cc(c1)O)C=O	-9.52
c1ccc2cc3ccccc3cc2c1	-3.95
C(Cl)Cl	-1.31
CC(C)(C)C(=O)OC	-2.4
C([N+](=O)[O-])(Cl)(Cl)Cl	-1.45
C1CC[S+2](C1)([O-])[O-]	-8.61
Cc1cccc(c1O)C	-5.26
Cc1cccc(c1)O	-5.49
c1ccc2c(c1)C(=O)c3c(ccc(c3C2=O)O)N	-9.53
c1ccc2c(c1)C(=O)c3c(ccc(c3C2=O)N)N	-11.85
CCCCCCCC(=O)C	-2.49
CCCCN	-4.24
CCCC(=O)OCC	-2.49
Cc1ccc(cc1)N	-5.57
CCCCCCI	0.08
C(C(F)(Cl)Cl)(F)(F)Cl	1.77
COP(=O)(OC)OC	-8.7
c1cc(cc(c1)Cl)Cl	-0.98
Cc1cc(c2ccccc2c1)C	-2.47
CCCC(C)C	2.51
CCOP(=S)(OCC)Oc1c(cc(c(n1)Cl)Cl)Cl	-5.04
C(C(F)(F)F)Cl	0.06
C=C	1.28
CCCCCI	-0.14
COC(OC)OC	-4.42
CCCCCCCCCC	3.16
C[C@@H](CO[N+](=O)[O-])O[N+](=O)[O-]	-4.95
CC=C	1.32
Cc1c[nH]c2c1cccc2	-5.88
COP(=O)([C@H](C(Cl)(Cl)Cl)O)OC	-12.74
C1CCCCC1	1.23
CC(=CCC/C(=C/CO)/C)C	-4.45
CC(C)c1ccccc1	-0.3
CC(C)C(C)C(C)C	2.56
CC(C)C(=O)C	-3.24
CCCCNCCCC	-3.24
CCCCS	-0.99
c1ccc2c(c1)Oc3c(c(c(c(c3Cl)Cl)Cl)Cl)O2	-3.81
COc1c(c(c(c(c1Cl)C=O)Cl)OC)O	-8.68
C1CCC(CC1)N	-4.59
C(F)(F)Cl	-0.5
COC(=O)c1ccc(cc1)[N+](=O)[O-]	-6.88
CC(=O)c1cccnc1	-8.26
CC#C	-0.48
CCCCCCCCC=O	-2.07
CCC(=O)O	-6.46
C(Cl)(Cl)Cl	-1.08
Cc1cccc(c1C)C	-1.21
C	2.0
c1ccc(cc1)CCl	-1.93
CC1CCCCC1	1.7
Cc1cccs1	-1.38
c1ccncc1	-4.69
CCCCCl	-0.16
C[C@H]1CC[C@@H](O1)C	-2.92
Cc1ccc(c(c1)OC)O	-5.8
C1[C@H]([C@@H]2[C@H]([C@H]1Cl)[C@]3(C(=C([C@@]2(C3(Cl)Cl)Cl)Cl)Cl)Cl)Cl	-3.44
Cc1ccccc1	-0.9
CC(C)COC=O	-2.22
CCOC(=O)c1ccc(cc1)O	-9.2
CCOCCOCC	-3.54
CCCCCOC(=O)CC	-2.11
CCCc1ccc(cc1)O	-5.21
CC=C(C)C	1.31
C(CCl)Cl	-1.79
CCC(C)(C)CC	2.56
Cc1cc2ccccc2cc1C	-2.78
Cc1cccc(n1)C	-4.59
COC(C(Cl)Cl)(F)F	-1.12
CCOCCOC(=O)C	-5.31
COc1cccc(c1)N	-7.29
c1cc(cnc1)C=O	-7.1
CCC(C)(C)O	-4.43
CCc1cccc(c1N(COC)C(=O)CCl)CC	-8.21
Cn1cccc1	-2.89
COCOC	-2.93
CCC(CC)O	-4.35
CCCCCCCCCC(=O)C	-2.15
C(CBr)Cl	-1.95
c1ccc(cc1)I	-1.74
CC1=CC(=O)CC(C1)(C)C	-5.18
CCI	-0.74
CCCc1ccc(c(c1)OC)O	-5.26
CC(C)Br	-0.48
Cc1ccc(cc1)Br	-1.39
c1cc(ccc1C#N)O	-10.17
CS(=O)(=O)C	-10.08
CCc1cccc(c1)O	-6.25
CC1=CC[C@H](C[C@@H]1O)C(=C)C	-4.44
c1cc(ccc1Br)Br	-2.3
COc1c(ccc(c1C(=O)O)Cl)Cl	-9.86
CC/C=C\C	1.31
CC	1.83
COc1ccccc1OC	-5.33
CCSCC	-1.46
c1cc(cnc1)C#N	-6.75
c1cc(c(cc1O)Cl)Cl	-7.29
COc1ccccc1	-2.45
Cc1ccc(c(c1)O)C	-5.91
c1cc(ccc1Cl)Cl	-1.01
C(F)Cl	-0.77
CCCC=C	1.68
c1cc(c(c(c1Cl)Cl)Cl)Cl	-1.34
CCCCCC#C	0.6
CCCCCCCCC(=O)C	-2.34
c1ccc(cc1)Cl	-1.12
CN(C)CCOC(c1ccccc1)c2ccccc2	-9.34
CCCCC=O	-3.03
c1ccc(cc1)Oc2ccccc2	-2.87
C1CCC(=O)CC1	-4.91
CCCC[N+](=O)[O-]	-3.09
c1cnccc1C=O	-7.0
C(CCl)OCCCl	-4.23
CC[N+](=O)[O-]	-3.71
c1cc(cnc1)Cl	-4.01
CBr	-0.82
CO	-5.1
CCCCCCC=O	-2.67
c1cc(c(c(c1)Cl)c2c(cccc2Cl)Cl)Cl	-2.28
c1ccc(c(c1)N)[N+](=O)[O-]	-7.37
CN1CCCCC1	-3.88
CCCCCCCC=O	-2.29
c1ccc(cc1)[N+](=O)[O-]	-4.12
C[C@@H]1CC[C@H](C(=O)C1)C(C)C	-2.53
C([C@@H]1[C@H]([C@@H]([C@H]([C@@H](O1)O)O)O)O)O	-25.47
CF	-0.22
CS(=O)C	-9.28
c1ccc2c(c1)Oc3ccccc3O2	-3.15
Cc1ccccc1N	-5.53
CCCCBr	-0.4
CCCCCCCCCO	-3.88
Cc1ccncc1	-4.93
C(=C(Cl)Cl)(Cl)Cl	0.1
CC(C)(C)Br	0.84
C=C(c1ccccc1)c2ccccc2	-2.78
CCc1ccc(cc1)C	-0.95
Cc1cccnc1	-4.77
COCC(OC)(OC)OC	-5.73
c1ccc-2c(c1)Cc3c2cccc3	-3.35
CC(=O)N	-9.71
COS(=O)(=O)OC	-5.1
C(C(Cl)Cl)(Cl)Cl	-2.37
COC(=O)C1CCCCC1	-3.3
CCCCCCBr	0.18
CCCCCCCBr	0.34
c1ccc2c(c1)Oc3cccc(c3O2)Cl	-3.52
COC(CC#N)(OC)OC	-6.4
CC[C@H](C)Cl	0.0
CCCCCCc1ccccc1	-0.04
COc1cc(c(c(c1O)OC)Cl)C=O	-7.78
c1cc(cc(c1)C(F)(F)F)C(F)(F)F	1.07
c1ccc(cc1)Cn2ccnc2	-7.63
c1ccc2c(c1)cccc2N	-7.28
CCOC(=O)CC(=O)OCC	-6.0
CC(=O)C1CC1	-4.61
c1cc[nH]c1	-4.78
c1cc(c(cc1c2ccc(cc2F)F)C(=O)O)O	-9.4
CC1CCC(CC1)C	2.11
C1CCC(CC1)O	-5.46
CN(C)CCC=C1c2ccccc2CCc3c1cccc3	-7.43
c1cc(ccc1O)F	-6.19
c1ccc(c(c1)N)Cl	-4.91
Cc1ccc(c(c1)C)C	-0.86
CCc1ccccc1C	-0.85
C[C@@H]1CC[C@H](CC1=O)C(=C)C	-3.75
c1ccc(cc1)c2ccccc2	-2.7
Cc1cccc(c1C)O	-6.16
COP(=S)(OC)Oc1ccc(cc1)[N+](=O)[O-]	-7.19
CCOP(=S)(OCC)Oc1ccc(cc1)[N+](=O)[O-]	-6.74
CCN(CC)c1c(cc(c(c1[N+](=O)[O-])N)C(F)(F)F)[N+](=O)[O-]	-5.66
CSC	-1.61
C[C@@H](c1cccc(c1)C(=O)c2ccccc2)C(=O)O	-10.78
C1CCC(C1)O	-5.49
CCCCC(=O)OC	-2.56
CCCC(=C)C	1.47
C[C@@H](c1ccc(c(c1)F)c2ccccc2)C(=O)O	-8.42
CCCN(CCC)c1c(cc(cc1[N+](=O)[O-])S(=O)(=O)C)[N+](=O)[O-]	-7.98
C=CCl	-0.59
Cc1ccc(cc1)C(=O)N(C)C	-9.76
CCCC(=O)CCC	-2.92
COC(=O)c1ccccc1	-3.92
Cc1ccc(cc1)C=O	-4.27
CCCC(=O)OCCC	-2.28
C1CNCCN1	-7.4
CCOP(=S)(OCC)S[C@@H](CCl)N1C(=O)c2ccccc2C1=O	-5.74
CCOCCO	-6.69
CCC(C)CC	2.51
Cc1cnccn1	-5.51
CCC[N+](=O)[O-]	-3.34
Cc1cc(cc(c1)C)C	-0.9
c1c(c(=O)[nH]c(=O)[nH]1)F	-16.92
CCO	-5.0
Cc1ccc(c2c1cccc2)C	-2.82
c1c2c(cc(c1Cl)Cl)Oc3cc(c(cc3O2)Cl)Cl	-3.37
c1cc(c(c(c1)Cl)C#N)Cl	-4.71
CCOC=O	-2.56
c1c(c(cc(c1Cl)Cl)Cl)Cl	-1.34
CCOC(OCC)Oc1ccccc1	-5.23
c1cc(cc(c1)O)[N+](=O)[O-]	-9.62
CCCCCCCCO	-4.09
CCC=C	1.38
C(Cl)(Cl)(Cl)Cl	0.08
c1ccc(cc1)CCO	-6.79
CN(C)C(=O)Nc1ccccc1	-9.13
CSSC	-1.83
C1C=CC[C@@H]2[C@@H]1C(=O)N(C2=O)SC(Cl)(Cl)Cl	-9.01
CC(=O)OCC(COC(=O)C)OC(=O)C	-8.84
COC	-1.91
CCCCCC	2.48
C(CBr)Br	-2.33
C(C(Cl)(Cl)Cl)(Cl)Cl	-1.23
c1c(c(=O)[nH]c(=O)[nH]1)C(F)(F)F	-15.46
Cc1cccc(c1N)C	-5.21
CCCOC(=O)C	-2.79
c1ccc2c(c1)cccn2	-5.72
CCS	-1.14
CCSSCC	-1.64
c1ccsc1	-1.4
CCc1cccc2c1cccc2	-2.4
CCCC(=O)C	-3.52
c1c(c(c(c(c1Cl)Cl)Cl)Cl)c2c(cc(c(c2Cl)Cl)Cl)Cl	-4.61
CCC[N@@](CC1CC1)c2c(cc(cc2[N+](=O)[O-])C(F)(F)F)[N+](=O)[O-]	-2.45
CC(=O)O	-6.69
CC=O	-3.5
c1cc(cc(c1)[N+](=O)[O-])N	-8.84
CCCCC#C	0.29
COc1ccccc1N	-6.12
c1ccc(cc1)O	-6.6
CCC#N	-3.84
c1ccc2c(c1)cccc2O	-7.67
CCCCOC(=O)C	-2.64
CC(C)(/C=N\OC(=O)NC)SC	-9.84
Cc1ccccc1O	-5.9
CC(C)C=O	-2.86
CCC(=O)N	-9.4
CCCBr	-0.56
CC(C)Cl	-0.25
C(CCl)CCl	-1.89
c1cc(ccc1[N+](=O)[O-])O	-10.64
C[C@@H](CCl)Cl	-1.27
c1cc(ccc1N)Cl	-5.9
c1ccc2c(c1)C(=O)c3cccc(c3C2=O)N	-9.44
Cc1cccnc1C	-4.82
c1cnccc1C#N	-6.02
CCOP(=S)(OCC)SCSCC	-4.37
CC(=O)C1CCCCC1	-3.9
Cc1ccccc1C=O	-3.93
CC(=O)c1ccncc1	-7.62
c1c2c(cc(c1Cl)Cl)Oc3c(c(c(c(c3Cl)Cl)Cl)Cl)O2	-3.71
CC(=O)C	-3.8
CC(=C)C	1.16
c1cc(c(cc1Cl)c2cc(c(c(c2)Cl)Cl)Cl)Cl	-3.61
CCCCC[N+](=O)[O-]	-2.82
CCC/C=C/C=O	-3.68
CN(C)C(=O)c1ccc(cc1)[N+](=O)[O-]	-11.95
C1CCOC1	-3.47
CCCCCCCC	2.88
CCCN(CCC)c1c(cc(cc1[N+](=O)[O-])C(F)(F)F)[N+](=O)[O-]	-3.25
CC(=CCC[C@](C)(C=C)OC(=O)C)C	-2.49
C[C@@H](CCO[N+](=O)[O-])O[N+](=O)[O-]	-4.29
CC(C)OC(C)C	-0.53
CCCCC(C)C	2.93
c1(c(c(c(c(c1Cl)Cl)Cl)Cl)Cl)N(=O)=O	-5.22
[C@@H](C(F)(F)F)(Cl)Br	-0.11
CCCCOCCCC	-0.83
CCCCCC1CCCC1	2.55
CC(C)CC(C)C	2.83
Cc1ccc(nc1)C	-4.72
C/C=C/C=O	-4.22
CCC[C@H](C)CC	2.71
c1cc(c(c(c1)Cl)c2c(cc(cc2Cl)Cl)Cl)Cl	-1.96
c1ccc(cc1)O[C@@H](C(F)F)F	-1.29
COCCOC	-4.84
CC[C@H](C)c1ccccc1	-0.45
c1ccc(cc1)CCCO	-6.92
CC[C@@H](C)c1cc(cc(c1O)[N+](=O)[O-])[N+](=O)[O-]	-6.23
COc1ccc(cc1)C(=O)OC	-5.33
CCC(=O)Nc1ccc(c(c1)Cl)Cl	-7.78
C[C@@H](c1ccc2cc(ccc2c1)OC)C(=O)O	-10.21
C1(C(C(C1(F)F)(F)F)(F)F)(F)F	3.43
CC(C)CCOC(=O)C	-2.21
CCCCCCCl	0.0
CC(C)CC(=O)C	-3.05
CCCCCC=O	-2.81
c1cc(cc(c1)Cl)N	-5.82
C1COCCN1	-7.17
CCOC(C)OCC	-3.28
CCCC[N@](CC)c1c(cc(cc1[N+](=O)[O-])C(F)(F)F)[N+](=O)[O-]	-3.51
CS	-1.2
C1[C@@H]2[C@H](COS(=O)O1)[C@@]3(C(=C([C@]2(C3(Cl)Cl)Cl)Cl)Cl)Cl	-4.23
CC(=O)c1ccc(cc1)OC	-4.4
C=CCO	-5.03
CCSC	-1.5
CCCCCOC(=O)C	-2.51
c1c(cc(c(c1Cl)Cl)Cl)Cl	-1.62
CC(=O)c1ccccc1	-4.58
CCCl	-0.63
CCCC1CCCC1	2.13
c1c(cc(cc1Cl)Cl)Cl	-0.78
CCCOC(=O)c1ccc(cc1)O	-9.37
c1cc(cc(c1)Cl)O	-6.62
CC(C)CCO	-4.42
CCCCCN	-4.09
Cc1c(c(=O)n(c(=O)[nH]1)C(C)(C)C)Cl	-11.14
CC(C)CCC(C)(C)C	2.93
CCCCOCCO	-6.25
C1[C@@H]2[C@H]3[C@@H]([C@H]1[C@H]4[C@@H]2O4)[C@@]5(C(=C([C@]3(C5(Cl)Cl)Cl)Cl)Cl)Cl	-4.82
c1ccc(cc1)C(=O)N	-11.0
CC(C)[N+](=O)[O-]	-3.13
C(C(CO)O)O	-13.43
CCCI	-0.53
COCCN	-6.55
C(C(Cl)(Cl)Cl)Cl	-1.43
CCC(=O)OC	-2.93
C1CCCC1	1.2
CCc1cccnc1	-4.59
Cc1cc(cnc1)C	-4.84
COCCO	-6.619999999999999
COC=O	-2.78
c1ccc2cc(ccc2c1)N	-7.47
Cc1c[nH]cn1	-10.27
Cc1cccc(c1)[N+](=O)[O-]	-3.45
C(CCCl)CCl	-2.32
CC(=O)CO[N+](=O)[O-]	-5.99
CC(C)(C)c1ccccc1	-0.44
CCCCCC(=O)OC	-2.49
C[C@@H](C(F)(F)F)O	-4.16
CCCCCBr	-0.1
CCCCCCC=C	1.92
CC1=CC(=O)[C@@H](CC1)C(C)C	-4.51
CC(C)O	-4.74
CCCCCCN	-3.95
C(CO[N+](=O)[O-])CO[N+](=O)[O-]	-4.8
Cc1ccc(c(c1)C)O	-6.01
CCCCCO	-4.57
CCC[C@@H](C)O	-4.39
CCCC[C@@H](C)CC	2.97
C[C@@H](c1ccc(cc1)CC(C)C)C(=O)O	-7.0
CCOC(=O)C[C@H](C(=O)OCC)SP(=S)(OC)OC	-8.15
Cc1ccc(cc1C)O	-6.5
Cc1cc(ccc1Cl)O	-6.79
CCCC/C=C/C	1.68
CCCOCCC	-1.16
C[C@@H]1CC[C@H]([C@@H](C1)O)C(C)C	-3.2
CCNc1nc(nc(n1)SC)NC(C)(C)C	-6.68
CC(C)CC(C)(C)C	2.89
CCCCC(=O)CCCC	-2.64
CCCCN(CC)C(=O)SCCC	-3.64
CCCCCC=C	1.66
CC(C)OC=O	-2.02
CC(OC(=O)C)OC(=O)C	-4.97
c1c(c(=O)[nH]c(=O)[nH]1)Cl	-17.74
CC(=C)c1ccccc1	-1.24
CCC(C)C	2.38
CCCCO[N+](=O)[O-]	-2.09
c1ccc(cc1)Br	-1.46
CC(Cl)(Cl)Cl	-0.19
CC(=C)[C@H]1CCC(=CC1)C=O	-4.09
Cc1ccccc1[N+](=O)[O-]	-3.58
CCCCCCCI	0.27
c1cc2ccc3cccc4c3c2c(c1)cc4	-4.52
CCCCCCl	-0.1
CC(C)COC(=O)C	-2.36
CCC(C)(C)C	2.51
c1cc(ccc1N)N(=O)=O	-9.82
COC(=O)CC#N	-6.72
COc1ccc(cc1)N	-7.48
CC(C)Cc1ccccc1	0.16
c1ccc(cc1)c2c(cc(cc2Cl)Cl)Cl	-2.16
CN	-4.55
c1ccc(c(c1)O)Cl	-4.55
c1ccc2c(c1)C(=O)c3ccc(cc3C2=O)N	-11.53
C(=C\Cl)\Cl	-1.17
CCCCC(=O)C	-3.28
C(CO[N+](=O)[O-])O[N+](=O)[O-]	-5.73
c1ccc(c(c1)O)F	-5.29
Cc1c(nc(nc1OC(=O)N(C)C)N(C)C)C	-9.41
C=Cc1ccccc1	-1.24
CCOP(=O)(OCC)OCC	-7.5
C(C(F)(F)F)O	-4.31
CCCCOC[C@H](C)O	-5.73
CCCO	-4.85
Cc1ccccc1C	-0.9
CC(C)(C)C	2.51
CCCC#C	0.01
c1ccc2c(c1)C(=O)NC2=O	-9.61
CCCCI	-0.25
Cc1ccc(cc1)O	-6.13
CC(C)I	-0.46
COc1ccccc1O	-5.94
C1CC=CC1	0.56
C[C@H](C(F)(F)F)O	-4.2
CCCN	-4.39
c1ccc(c(c1)[N+](=O)[O-])O	-4.58
Cc1cccc2c1cccc2	-2.44
c1(c(c(c(c(c1Cl)Cl)Cl)Cl)Cl)Cl	-2.33
CCCCC/C=C/C=O	-3.43
CCCCCCC#C	0.71
CCOP(=S)(OCC)Oc1cc(nc(n1)C(C)C)C	-6.48
CCCCCCCC(=O)OC	-2.04
C1CCNC1	-5.48
c1cc(ccc1C=O)O	-8.83
CCCCCCCCl	0.29
C1COCCO1	-5.06
